# Mitophagy-related prohibitin 2 is an orthoflavivirus restriction factor targeted for degradation during infection

**DOI:** 10.64898/2025.12.05.692556

**Authors:** Imanol Rodrigo, María José Romero de Ávila, Belén García-Navarro, Martín Arellano, Laura Albentosa-González, Pilar Clemente-Casares, Edward Emmott, Armando Arias

**Affiliations:** Unidad de Medicina Molecular, Instituto de Biomedicina de UCLM (IB-UCLM), Universidad de Castilla-La Mancha (UCLM), Albacete, Spain; Unidad de Biomedicina UCLM-CSIC, Albacete, Spain; Instituto de Investigación Sanitaria de Castilla-La Mancha (IDISCAM), Spain; Facultad de Farmacia, UCLM, Albacete, Spain; Centre for Proteome Research, Department of Biochemistry, Cell & Systems Biology, Institute of Systems, Molecular & Integrative Biology, Biosciences Building, Crown Street, University of Liverpool, Liverpool, L69 7ZB, United Kingdom; Escuela Técnica Superior de Ingenieros Agrónomos y de Montes y Biotecnología (ETSIAMB), UCLM, Albacete, Spain

**Keywords:** Zika, Usutu, host-virus interactions, NS5 polymerase, NS2B/NS3 protease, myoferlin, restriction factors, proviral factors

## Abstract

1.

Orthoflaviviruses (OFVs) are the primary cause of arboviral disease worldwide, leading to large numbers of hospitalisations, sequelae and deaths associated. Viral genome replication is catalysed by non-structural protein 5 (NS5), the largest and most conserved protein in these viruses. Here, we used quantitative proteomics to identify host cell interactors of Zika virus (ZIKV), Usutu virus (USUV), and West Nile virus (WNV) NS5 proteins. A total of 141 proteins were detected in the analysis, being 26 of them associated with all three NS5s. Downregulation of myoferlin and LGALS3BP led to decreases in the virus yields, indicating that their presence is needed for efficient virus replication. Conversely, silencing of mitophagy-related prohibitin 2 (PHB2) resulted in significant increases in ZIKV and USUV titres and genomic RNA. Supporting a connection between this antiviral behaviour and mitophagy, an inhibitor of this pathway also led to larger virus titres and viral RNA copies. During infection, PHB2 protein levels gradually decreased, becoming transiently undetectable, and suggesting that it is specifically targeted by the virus for degradation. Ectopic expression of NS5 alone did not affect PHB2 intracellular abundance, however a significant decrease was observed in cells expressing the viral protease NS2B/NS3. Its elimination, was more pronounced in cells where both viral enzymes were co-expressed, supporting that NS5 could be assisting PHB2 recognition by NS2B/NS3. Overall, our results support that PHB2 is an orthoflaviviral restriction factor which is targeted for degradation to favour viral replication.

**IMPORTANCE:** Orthoflaviviruses (OFVs) are one of the main causes of disease transmitted by mosquitoes, with millions of infections occurring annually, and large numbers of deaths associated. Some important members include viruses causing dengue, yellow fever, and Zika-associated disease (e.g. microcephaly). OFVs contain a genome which is copied by a highly conserved viral protein termed NS5. Prohibitin 2 (PHB2) is a host cellular protein involved in different cellular processes including mitophagy, a mechanism to remove damaged mitochondria. Here, we show that human PHB2 interacts with orthoflaviviral NS5. Depletion of PHB2 results in increased viral yields, suggesting that this protein restricts orthoflaviviral infection. We found that PHB2 is targeted for degradation by the orthoflaviviral protease in a process aided by NS5, supporting that several viral proteins act concertedly to eliminate PHB2, counteracting its antiviral activity, and thus favouring infection.
