## Supplementary table 2 for "Mitophagy-related prohibitin 2 is an orthoflavivirus restriction factor targeted for degradation during infection"

### Sheet: Sheet1
Table S2. Summary of ZIKV-NS5-host protein-protein interaction networks. Related to Figures 2 and S1.
Significant	-LOG(P-VALUE)	Difference	Protein IDs	Majority protein IDs	Protein names	Gene names	id	Fasta headers	Symbol color	Symbol type	Symbol size	Show label	Only identified by site	Reverse	Potential contaminant	Peptides	Razor + unique peptides	Unique peptides	Sequence coverage [%]	Unique + razor sequence coverage [%]	Unique sequence coverage [%]	Mol. weight [kDa]	Q-value	Score	Intensity	MS/MS count	Control_1	Control_2	Control_4	ZIKV_1	ZIKV_2	ZIKV_3	ZIKV_4	USUV_1	USUV_2	USUV_3	USUV_4	WNV_1	WNV_2	WNV_3	WNV_4
+	6.05409	2.89842	ZikaNS5	ZikaNS5			550	sp|ZikaNS5|ZikaNS5 OS=Zika GN=NS5	Color2 [A=255, R=169, G=169, B=169]	1	4					16	13	13	16.4	13	13	102.93	0	90.504	3391700000	33	-0.761813	-0.684884	-1.06726	2.04143	1.95219	2.05467	2.19344	-0.794859	-0.536149	-0.40179	-0.388811	-0.696052	-0.895984	-1.24964	-0.76449
+	2.00427	0.81448	UsutuNS5	UsutuNS5			548	sp|UsutuNS5|UsutuNS5 OS=Usutu GN=NS5	Color2 [A=255, R=169, G=169, B=169]	1	4					16	12	10	15.9	12.5	9.8	103.66	0	101.3	13240000000	40	-1.12971	-1.6993	-0.781342	-0.337279	-0.40039	-0.226875	-0.591335	2.40569	2.65025	2.60996	2.39827	-1.25389	-1.26822	-1.21814	-1.1577
+	2.71318	0.797448	Q99623;Q99623-2	Q99623;Q99623-2	Prohibitin-2	PHB2	463	sp|Q99623|PHB2_HUMAN Prohibitin-2 OS=Homo sapiens GN=PHB2 PE=1 SV=2;sp|Q99623-2|PHB2_HUMAN Isoform 2 of Prohibitin-2 OS=Homo sapiens GN=PHB2	Color2 [A=255, R=169, G=169, B=169]	1	4					3	3	3	9.4	9.4	9.4	33.296	0	21.345	269840000	6	-0.528855	-0.41067	-0.737324	0.494892	0.333622	0.164914	-0.0394351	0.354149	0.157777	0.151429	0.108374	0.0602697	-0.00842444	-0.0197236	-0.0809962
+	3.82487	0.749049	Q07955-3;Q07955;Q07955-2	Q07955-3;Q07955;Q07955-2	Serine/arginine-rich splicing factor 1	SRSF1	341	sp|Q07955-3|SRSF1_HUMAN Isoform ASF-3 of Serine/arginine-rich splicing factor 1 OS=Homo sapiens GN=SRSF1;sp|Q07955|SRSF1_HUMAN Serine/arginine-rich splicing factor 1 OS=Homo sapiens GN=SRSF1 PE=1 SV=2;sp|Q07955-2|SRSF1_HUMAN Isoform ASF-2 of Serine/arginin	Color2 [A=255, R=169, G=169, B=169]	1	4					1	1	1	5	5	5	22.46	0.0044053	6.4155	122850000	1	-0.220697	-0.102043	-0.329978	0.377209	0.585043	0.542506	0.621148	-0.140728	-0.18788	-0.185546	-0.0491901	0.0119652	-0.363082	-0.265195	-0.293534
+	2.08906	0.707496	Q13595-2;Q13595	Q13595-2;Q13595	Transformer-2 protein homolog alpha	TRA2A	359	sp|Q13595-2|TRA2A_HUMAN Isoform Short of Transformer-2 protein homolog alpha OS=Homo sapiens GN=TRA2A;sp|Q13595|TRA2A_HUMAN Transformer-2 protein homolog alpha OS=Homo sapiens GN=TRA2A PE=1 SV=1	Color2 [A=255, R=169, G=169, B=169]	1	4					1	1	1	6.2	6.2	6.2	12.951	0.0077519	6.0032	32510000	1	-0.133287	0.0329079	-0.645255	0.327979	0.594668	0.620782	0.292376	-0.0731244	-0.187727	-0.0878682	-0.252074	0.310235	-0.212118	-0.128986	-0.45851
+	3.47671	0.636759	Q53GQ0	Q53GQ0	Very-long-chain 3-oxoacyl-CoA reductase	HSD17B12	393	sp|Q53GQ0|DHB12_HUMAN Estradiol 17-beta-dehydrogenase 12 OS=Homo sapiens GN=HSD17B12 PE=1 SV=2	Color2 [A=255, R=169, G=169, B=169]	1	4					1	1	1	2.6	2.6	2.6	34.324	0	6.6571	62149000	1	-0.287848	-0.599303	-0.442713	0.253779	0.165317	0.242114	0.112675	-0.0242414	0.125002	-0.0471706	-0.0638399	0.186563	0.276268	0.0723982	0.0310011
+	3.26087	0.600484	P07954-2;P07954	P07954-2;P07954	Fumarate hydratase, mitochondrial	FH	109	sp|P07954-2|FUMH_HUMAN Isoform Cytoplasmic of Fumarate hydratase, mitochondrial OS=Homo sapiens GN=FH;sp|P07954|FUMH_HUMAN Fumarate hydratase, mitochondrial OS=Homo sapiens GN=FH PE=1 SV=3	Color2 [A=255, R=169, G=169, B=169]	1	4					1	1	1	1.9	1.9	1.9	50.212	0	6.8178	15516000	1	-0.490848	-0.430891	-0.291813	0.309722	0.241581	0.215368	0.0171975	0.080593	-0.00394262	-0.113583	-0.210877	0.105897	0.201493	0.164493	0.205609
+	3.56767	0.586246	P61313-2;P61313	P61313-2;P61313	60S ribosomal protein L15	RPL15	270	sp|P61313-2|RL15_HUMAN Isoform 2 of 60S ribosomal protein L15 OS=Homo sapiens GN=RPL15;sp|P61313|RL15_HUMAN 60S ribosomal protein L15 OS=Homo sapiens GN=RPL15 PE=1 SV=2	Color2 [A=255, R=169, G=169, B=169]	1	4					1	1	1	6.2	6.2	6.2	16.717	0	6.8971	376190000	1	-0.265872	-0.473402	-0.334612	0.180518	0.358123	0.148235	0.226258	0.00622705	0.257682	0.236892	0.0775743	-0.0892815	-0.113836	-0.15662	-0.0578856
+	4.32579	0.574818	P23246;P23246-2	P23246;P23246-2	Splicing factor, proline- and glutamine-rich	SFPQ	173	sp|P23246|SFPQ_HUMAN Splicing factor, proline- and glutamine-rich OS=Homo sapiens GN=SFPQ PE=1 SV=2;sp|P23246-2|SFPQ_HUMAN Isoform Short of Splicing factor, proline- and glutamine-rich OS=Homo sapiens GN=SFPQ	Color2 [A=255, R=169, G=169, B=169]	1	4					5	5	4	6.2	6.2	5.1	76.149	0	32.7	340110000	5	-0.309249	-0.344872	-0.360568	0.147414	0.189956	0.27796	0.331025	-0.110063	0.0266838	0.212137	0.234822	0.102213	0.026432	-0.321934	-0.101958
+	3.11206	0.568312	P83731	P83731	60S ribosomal protein L24	RPL24	319	sp|P83731|RL24_HUMAN 60S ribosomal protein L24 OS=Homo sapiens GN=RPL24 PE=1 SV=1	Color2 [A=255, R=169, G=169, B=169]	1	4					3	3	3	10.8	10.8	10.8	17.779	0	19.077	94617000	4	-0.333724	-0.273161	-0.437278	0.0709537	0.162251	0.252771	0.395054	-0.0169512	0.128808	0.150606	-0.179106	0.152402	0.0653747	-0.0967223	-0.0412776
+	2.83367	0.558339	Q13155	Q13155	Aminoacyl tRNA synthase complex-interacting multifunctional protein 2	AIMP2	349	sp|Q13155|AIMP2_HUMAN Aminoacyl tRNA synthase complex-interacting multifunctional protein 2 OS=Homo sapiens GN=AIMP2 PE=1 SV=2	Color2 [A=255, R=169, G=169, B=169]	1	4					1	1	1	2.5	2.5	2.5	35.348	0.0045662	6.5295	13147000	1	-0.352841	-0.155586	-0.338615	0.206212	0.12982	0.478176	0.289757	-0.139701	-0.0503852	-0.0471675	0.227271	-0.144581	0.126546	-0.270219	0.0413116
+	3.50199	0.530001	Q9NX63	Q9NX63	MICOS complex subunit MIC19	CHCHD3	501	sp|Q9NX63|CHCH3_HUMAN Coiled-coil-helix-coiled-coil-helix domain-containing protein 3, mitochondrial OS=Homo sapiens GN=CHCHD3 PE=1 SV=1	Color2 [A=255, R=169, G=169, B=169]	1	4					1	1	1	3.5	3.5	3.5	26.152	0.0045767	6.5327	21896000	2	-0.270419	-0.220752	-0.315577	0.313576	0.106359	0.363943	0.260464	-0.102761	0.0947035	0.184537	-0.106434	-0.186879	0.00456982	-0.161935	0.0366056
+	2.69811	0.518951	Q13247-3;Q13247;Q08170;Q13243-3;Q13243	Q13247-3;Q13247;Q08170	Serine/arginine-rich splicing factor 6;Serine/arginine-rich splicing factor 4	SRSF6;SRSF4	350	sp|Q13247-3|SRSF6_HUMAN Isoform SRP55-3 of Serine/arginine-rich splicing factor 6 OS=Homo sapiens GN=SRSF6;sp|Q13247|SRSF6_HUMAN Serine/arginine-rich splicing factor 6 OS=Homo sapiens GN=SRSF6 PE=1 SV=2;sp|Q08170|SRSF4_HUMAN Serine/arginine-rich splicing f	Color2 [A=255, R=169, G=169, B=169]	1	4					3	3	3	9.6	9.6	9.6	38.418	0	18.785	49947000	3	-0.310278	-0.295632	-0.280915	0.0972396	0.0643283	0.298641	0.433162	-0.205799	-0.0975989	-0.0242995	-0.0275906	0.125702	0.0709668	0.054022	0.0980512
+	2.94919	0.502651	P62753	P62753	40S ribosomal protein S6	RPS6	290	sp|P62753|RS6_HUMAN 40S ribosomal protein S6 OS=Homo sapiens GN=RPS6 PE=1 SV=1	Color2 [A=255, R=169, G=169, B=169]	1	4					4	4	4	14.9	14.9	14.9	28.68	0	23.882	410070000	4	-0.201343	-0.328803	-0.209786	0.13671	0.170606	0.439242	0.277471	-0.0705535	0.0565951	0.0447161	-0.140389	0.161257	-0.077461	-0.0104778	-0.247783
+	2.38931	0.490707	P46778	P46778	60S ribosomal protein L21	RPL21	225	sp|P46778|RL21_HUMAN 60S ribosomal protein L21 OS=Homo sapiens GN=RPL21 PE=1 SV=2	Color2 [A=255, R=169, G=169, B=169]	1	4					2	2	2	8.8	8.8	8.8	18.565	0	11.931	132280000	2	-0.40533	-0.486031	-0.242428	0.185861	0.277252	-0.11402	0.102016	-0.00298672	0.174002	0.121705	0.033395	0.14373	0.102364	0.0725758	0.0378954
+	1.82957	0.488936	Q9BZJ0-2;Q9BZJ0-3;Q9BZJ0	Q9BZJ0-2;Q9BZJ0-3;Q9BZJ0	Crooked neck-like protein 1	CRNKL1	475	sp|Q9BZJ0-2|CRNL1_HUMAN Isoform 2 of Crooked neck-like protein 1 OS=Homo sapiens GN=CRNKL1;sp|Q9BZJ0-3|CRNL1_HUMAN Isoform 3 of Crooked neck-like protein 1 OS=Homo sapiens GN=CRNKL1;sp|Q9BZJ0|CRNL1_HUMAN Crooked neck-like protein 1 OS=Homo sapiens GN=CRNKL	Color2 [A=255, R=169, G=169, B=169]	1	4					1	1	1	1.7	1.7	1.7	83.147	0	6.8393	10583000	1	-0.193709	-0.290203	-0.16728	0.0818757	0.34583	0.620457	0.0393247	0.00695222	-0.1497	-0.0211316	-0.229929	0.013297	0.0700959	-0.10017	-0.0257083
+	2.37983	0.487365	P25705-2;P25705	P25705-2;P25705	ATP synthase subunit alpha, mitochondrial	ATP5A1	179	sp|P25705-2|ATPA_HUMAN Isoform 2 of ATP synthase subunit alpha, mitochondrial OS=Homo sapiens GN=ATP5A1;sp|P25705|ATPA_HUMAN ATP synthase subunit alpha, mitochondrial OS=Homo sapiens GN=ATP5A1 PE=1 SV=1	Color2 [A=255, R=169, G=169, B=169]	1	4					9	9	9	16.5	16.5	16.5	54.493	0	68.602	499820000	12	-0.292802	-0.367742	-0.302791	0.378172	0.280222	-0.00373185	0.0103511	0.062765	0.163245	0.0332802	-0.0411912	0.130366	0.114274	-0.0129072	-0.15151
+	2.52317	0.480864	Q96HS1-2;Q96HS1	Q96HS1-2;Q96HS1	Serine/threonine-protein phosphatase PGAM5, mitochondrial	PGAM5	456	sp|Q96HS1-2|PGAM5_HUMAN Isoform 2 of Serine/threonine-protein phosphatase PGAM5, mitochondrial OS=Homo sapiens GN=PGAM5;sp|Q96HS1|PGAM5_HUMAN Serine/threonine-protein phosphatase PGAM5, mitochondrial OS=Homo sapiens GN=PGAM5 PE=1 SV=2	Color2 [A=255, R=169, G=169, B=169]	1	4					1	1	1	3.5	3.5	3.5	28.02	0	6.6192	24233000	1	-0.235091	-0.324619	-0.407172	0.330134	-0.0632225	0.174927	0.192441	-0.024243	-0.135401	0.135041	0.0874294	0.0803799	0.07838	-0.0548788	0.165895
+	2.97275	0.479614	P54136-2;P54136	P54136-2;P54136	Arginine--tRNA ligase, cytoplasmic	RARS	252	sp|P54136-2|SYRC_HUMAN Isoform Monomeric of Arginine--tRNA ligase, cytoplasmic OS=Homo sapiens GN=RARS;sp|P54136|SYRC_HUMAN Arginine--tRNA ligase, cytoplasmic OS=Homo sapiens GN=RARS PE=1 SV=2	Color2 [A=255, R=169, G=169, B=169]	1	4					1	1	1	1.4	1.4	1.4	67.14	0.0047059	6.5597	38959000	2	-0.304047	-0.271816	-0.0231856	0.261327	0.208668	0.295866	0.353863	-0.132101	0.105423	-0.0305775	0.0773727	-0.234284	-0.0702771	-0.187502	-0.0487288
+	3.46	0.477417	Q00325-2;Q00325	Q00325-2;Q00325	Phosphate carrier protein, mitochondrial	SLC25A3	324	sp|Q00325-2|MPCP_HUMAN Isoform B of Phosphate carrier protein, mitochondrial OS=Homo sapiens GN=SLC25A3;sp|Q00325|MPCP_HUMAN Phosphate carrier protein, mitochondrial OS=Homo sapiens GN=SLC25A3 PE=1 SV=2	Color2 [A=255, R=169, G=169, B=169]	1	4					3	3	3	7.2	7.2	7.2	39.958	0	22.27	336190000	5	-0.361385	-0.32313	-0.242533	0.263076	0.220611	0.042532	0.147386	0.0460463	0.119648	-0.0688915	0.0135203	0.0368901	0.141819	0.0553618	-0.0909509
+	2.55123	0.472359	Q9H9B4	Q9H9B4	Sideroflexin-1	SFXN1	483	sp|Q9H9B4|SFXN1_HUMAN Sideroflexin-1 OS=Homo sapiens GN=SFXN1 PE=1 SV=4	Color2 [A=255, R=169, G=169, B=169]	1	4					1	1	1	3.1	3.1	3.1	35.619	0	7.0269	39306000	1	-0.2627	-0.543221	-0.243021	0.268137	0.0580484	0.0390331	0.125627	0.104877	0.102958	-0.0753611	0.0449859	0.13077	0.13608	0.0836641	0.0301238
+	2.57078	0.466462	P15880	P15880	40S ribosomal protein S2	RPS2	146	sp|P15880|RS2_HUMAN 40S ribosomal protein S2 OS=Homo sapiens GN=RPS2 PE=1 SV=2	Color2 [A=255, R=169, G=169, B=169]	1	4					4	4	4	11.9	11.9	11.9	31.324	0	26.206	1427700000	6	-0.31338	-0.264872	-0.208392	0.375291	0.296405	0.0143639	0.130932	0.15659	0.089275	0.0771348	0.0704466	-0.0180515	-0.0846694	-0.218236	-0.102838
+	1.66813	0.457746	P36542-2;P36542	P36542-2;P36542	ATP synthase subunit gamma, mitochondrial	ATP5C1	204	sp|P36542-2|ATPG_HUMAN Isoform Heart of ATP synthase subunit gamma, mitochondrial OS=Homo sapiens GN=ATP5C1;sp|P36542|ATPG_HUMAN ATP synthase subunit gamma, mitochondrial OS=Homo sapiens GN=ATP5C1 PE=1 SV=1	Color2 [A=255, R=169, G=169, B=169]	1	4					4	4	4	12.5	12.5	12.5	32.881	0	27.273	334980000	7	-0.263268	-0.275929	-0.43339	0.428756	0.306823	-0.132792	-0.0685856	0.23552	0.0781	-0.0425093	-0.00750847	0.131574	0.136289	0.026902	-0.119983
+	2.01107	0.455993	O76021	O76021	Ribosomal L1 domain-containing protein 1	RSL1D1	60	sp|O76021|RL1D1_HUMAN Ribosomal L1 domain-containing protein 1 OS=Homo sapiens GN=RSL1D1 PE=1 SV=3	Color2 [A=255, R=169, G=169, B=169]	1	4					3	3	3	10.2	10.2	10.2	54.972	0	28.799	42956000	2	-0.308504	-0.296961	-0.752946	-0.078679	-0.0399502	0.108508	0.0228807	-0.024453	0.104799	0.253069	0.21656	0.387923	0.267923	0.150912	-0.0110825
+	2.85357	0.453946	O95478	O95478	Ribosome biogenesis protein NSA2 homolog	NSA2	67	sp|O95478|NSA2_HUMAN Ribosome biogenesis protein NSA2 homolog OS=Homo sapiens GN=NSA2 PE=1 SV=1	Color2 [A=255, R=169, G=169, B=169]	1	4					1	1	1	3.5	3.5	3.5	30.065	0	6.6722	22286000	1	-0.165315	-0.336035	-0.213334	0.322711	0.122252	0.100655	0.317254	-0.127899	0.191394	0.252612	0.139425	-0.105404	-0.0307306	-0.159577	-0.308009
+	3.10023	0.450407	Q6YN16-2;Q6YN16	Q6YN16-2;Q6YN16	Hydroxysteroid dehydrogenase-like protein 2	HSDL2	407	sp|Q6YN16-2|HSDL2_HUMAN Isoform 2 of Hydroxysteroid dehydrogenase-like protein 2 OS=Homo sapiens GN=HSDL2;sp|Q6YN16|HSDL2_HUMAN Hydroxysteroid dehydrogenase-like protein 2 OS=Homo sapiens GN=HSDL2 PE=1 SV=1	Color2 [A=255, R=169, G=169, B=169]	1	4					1	1	1	2.9	2.9	2.9	37.32	0	7.0529	36710000	2	-0.342732	-0.265359	-0.103713	0.279044	0.138708	0.269828	0.164976	-0.207294	-0.00244872	0.0509704	0.0197481	0.00509008	0.0531219	-0.0643231	0.00438245
+	2.89857	0.448015	P35232	P35232	Prohibitin	PHB	198	sp|P35232|PHB_HUMAN Prohibitin OS=Homo sapiens GN=PHB PE=1 SV=1	Color2 [A=255, R=169, G=169, B=169]	1	4					4	4	4	14	14	14	29.804	0	27.545	338910000	10	-0.260582	-0.358004	-0.103428	0.188212	0.144118	0.164009	0.333035	-0.116683	0.0802134	0.0317095	0.0837658	-0.0387251	0.0612524	-0.136136	-0.072757
+	2.78732	0.446	P62829	P62829	60S ribosomal protein L23	RPL23	294	sp|P62829|RL23_HUMAN 60S ribosomal protein L23 OS=Homo sapiens GN=RPL23 PE=1 SV=1	Color2 [A=255, R=169, G=169, B=169]	1	4					1	1	1	7.1	7.1	7.1	14.865	0	7.2317	773860000	2	-0.254511	-0.407777	-0.13054	0.208228	0.277017	0.0681633	0.173486	-0.1433	0.223658	0.0330299	0.0856852	-0.0220963	-0.0291744	0.0090622	-0.0909315
+	1.78063	0.445419	P08670	P08670	Vimentin	VIM	116	sp|P08670|VIME_HUMAN Vimentin OS=Homo sapiens GN=VIM PE=1 SV=4	Color2 [A=255, R=169, G=169, B=169]	1	4					14	12	12	26	22.7	22.7	53.651	0	84.21	1001400000	14	-0.10237	-0.300197	-0.0323135	0.176544	0.645779	0.156617	0.222895	-0.152453	0.254666	0.18129	0.0648326	-0.0299751	-0.14627	-0.557812	-0.381233
+	3.37301	0.441966	P62280	P62280	40S ribosomal protein S11	RPS11	283	sp|P62280|RS11_HUMAN 40S ribosomal protein S11 OS=Homo sapiens GN=RPS11 PE=1 SV=3	Color2 [A=255, R=169, G=169, B=169]	1	4					3	3	3	16.5	16.5	16.5	18.431	0	22.131	317160000	7	-0.222185	-0.313722	-0.182476	0.244722	0.29914	0.173075	0.0930839	0.0727611	0.180481	0.0604806	-0.030703	0.0422654	-0.067451	-0.095757	-0.253716
+	2.66832	0.439419	P46779;P46779-2;P46779-3;P46779-4;P46779-5	P46779;P46779-2;P46779-3;P46779-4;P46779-5	60S ribosomal protein L28	RPL28	226	sp|P46779|RL28_HUMAN 60S ribosomal protein L28 OS=Homo sapiens GN=RPL28 PE=1 SV=3;sp|P46779-2|RL28_HUMAN Isoform 2 of 60S ribosomal protein L28 OS=Homo sapiens GN=RPL28;sp|P46779-3|RL28_HUMAN Isoform 3 of 60S ribosomal protein L28 OS=Homo sapiens GN=RPL28;	Color2 [A=255, R=169, G=169, B=169]	1	4					7	7	7	34.3	34.3	34.3	15.747	0	53.061	975230000	8	-0.179138	-0.359771	-0.179538	0.287925	0.313375	0.0492197	0.149225	0.023399	-0.0267157	0.00697956	0.0200325	0.0121504	-0.0177244	-0.0123428	-0.0870766
+	2.35885	0.438113	O60264	O60264	SWI/SNF-related matrix-associated actin-dependent regulator of chromatin subfamily A member 5	SMARCA5	45	sp|O60264|SMCA5_HUMAN SWI/SNF-related matrix-associated actin-dependent regulator of chromatin subfamily A member 5 OS=Homo sapiens GN=SMARCA5 PE=1 SV=1	Color2 [A=255, R=169, G=169, B=169]	1	4					1	1	1	0.8	0.8	0.8	121.9	0.0046729	6.556	14354000	1	-0.308233	-0.443018	-0.22156	0.0391003	0.295641	0.173044	-0.0524143	0.0551201	-0.01098	0.219655	0.0386539	-0.0578083	0.263998	-0.0033802	0.0121828
+	2.27301	0.437942	Q08211	Q08211	ATP-dependent RNA helicase A	DHX9	342	sp|Q08211|DHX9_HUMAN ATP-dependent RNA helicase A OS=Homo sapiens GN=DHX9 PE=1 SV=4	Color2 [A=255, R=169, G=169, B=169]	1	4					2	2	2	1.5	1.5	1.5	140.96	0	13.149	45686000	2	-0.240042	-0.231463	-0.428416	0.264634	0.265523	0.0975867	-0.0758704	0.308551	0.104199	-0.0295553	-0.143172	0.0497685	0.0493813	0.0834695	-0.0745944
+	3.32962	0.428986	Q16629-3;Q16629-2;Q16629-4;Q16629	Q16629-3;Q16629-2;Q16629-4;Q16629	Serine/arginine-rich splicing factor 7	SRSF7	389	sp|Q16629-3|SRSF7_HUMAN Isoform 3 of Serine/arginine-rich splicing factor 7 OS=Homo sapiens GN=SRSF7;sp|Q16629-2|SRSF7_HUMAN Isoform 2 of Serine/arginine-rich splicing factor 7 OS=Homo sapiens GN=SRSF7;sp|Q16629-4|SRSF7_HUMAN Isoform 4 of Serine/arginine-r	Color2 [A=255, R=169, G=169, B=169]	1	4					2	2	2	15.9	15.9	15.9	15.257	0	12.689	57159000	3	-0.207853	-0.0968077	-0.215284	0.145288	0.362759	0.253939	0.260699	0.00931142	-0.178169	-0.0898678	-0.215822	0.128689	0.0379255	0.0255716	-0.22038
+	3.56901	0.428954	P49207	P49207	60S ribosomal protein L34	RPL34	237	sp|P49207|RL34_HUMAN 60S ribosomal protein L34 OS=Homo sapiens GN=RPL34 PE=1 SV=3	Color2 [A=255, R=169, G=169, B=169]	1	4					2	2	2	13.7	13.7	13.7	13.293	0	15.081	128760000	3	-0.273964	-0.342499	-0.373599	0.00936578	0.157878	0.0492437	0.179246	-0.0545457	0.0403001	0.191192	-0.089061	0.256468	0.176927	0.138888	-0.0658391
+	1.45279	0.42778	Q02543	Q02543	60S ribosomal protein L18a	RPL18A	332	sp|Q02543|RL18A_HUMAN 60S ribosomal protein L18a OS=Homo sapiens GN=RPL18A PE=1 SV=2	Color2 [A=255, R=169, G=169, B=169]	1	4					1	1	1	4.5	4.5	4.5	20.762	0.0047281	6.5621	1091700000	2	-0.166228	-0.387072	-0.111036	0.287787	0.502505	-0.195042	0.230089	-0.0774984	0.167919	0.105757	0.0327768	0.117563	0.035079	-0.259656	-0.282945
+	2.59677	0.424657	P06576	P06576	ATP synthase subunit beta, mitochondrial	ATP5B	94	sp|P06576|ATPB_HUMAN ATP synthase subunit beta, mitochondrial OS=Homo sapiens GN=ATP5B PE=1 SV=3	Color2 [A=255, R=169, G=169, B=169]	1	4					1	1	1	2.3	2.3	2.3	56.559	0	8.4785	17096000	1	-0.386763	-0.35256	-0.184846	0.258459	0.116903	0.131099	-0.0400589	0.104016	0.16382	-0.0960424	-0.0822142	0.22185	0.125673	0.138805	-0.11814
+	2.53708	0.421292	Q9NZM1-5;Q9NZM1-2;Q9NZM1-6;Q9NZM1-3;Q9NZM1	Q9NZM1-5;Q9NZM1-2;Q9NZM1-6;Q9NZM1-3;Q9NZM1	Myoferlin	MYOF	505	sp|Q9NZM1-5|MYOF_HUMAN Isoform 5 of Myoferlin OS=Homo sapiens GN=MYOF;sp|Q9NZM1-2|MYOF_HUMAN Isoform 2 of Myoferlin OS=Homo sapiens GN=MYOF;sp|Q9NZM1-6|MYOF_HUMAN Isoform 6 of Myoferlin OS=Homo sapiens GN=MYOF;sp|Q9NZM1-3|MYOF_HUMAN Isoform 3 of Myoferlin	Color2 [A=255, R=169, G=169, B=169]	1	4					1	1	1	0.7	0.7	0.7	179.55	0.006	6.0898	14148000	1	-0.259043	-0.254736	-0.471117	0.00119699	-0.00135695	0.129319	0.242813	0.130238	0.100904	0.0661804	-0.00547396	-0.0787314	0.112486	0.072611	0.214709
+	2.3024	0.42032	P39023;Q92901	P39023	60S ribosomal protein L3	RPL3	212	sp|P39023|RL3_HUMAN 60S ribosomal protein L3 OS=Homo sapiens GN=RPL3 PE=1 SV=2	Color2 [A=255, R=169, G=169, B=169]	1	4					6	6	6	11.9	11.9	11.9	46.108	0	46.439	1551200000	10	-0.260884	-0.341226	-0.255212	0.245272	0.291246	-0.0880251	0.0896912	0.155346	0.0117693	0.0833063	0.0752983	0.0538321	0.00240993	0.0184078	-0.0812321
+	4.99363	0.411743	Q08380	Q08380	Galectin-3-binding protein	LGALS3BP	343	sp|Q08380|LG3BP_HUMAN Galectin-3-binding protein OS=Homo sapiens GN=LGALS3BP PE=1 SV=1	Color2 [A=255, R=169, G=169, B=169]	1	4					1	1	1	1.2	1.2	1.2	65.33	0.007767	6.0032	15846000	1	-0.402466	-0.423896	-0.349662	-0.00810483	-0.00186399	0.0262189	0.0626883	0.00153968	0.275302	0.254683	0.358865	0.00536963	0.221735	0.125643	-0.146052
+	2.32885	0.405699	P48444-2;P48444	P48444-2;P48444	Coatomer subunit delta	ARCN1	234	sp|P48444-2|COPD_HUMAN Isoform 2 of Coatomer subunit delta OS=Homo sapiens GN=ARCN1;sp|P48444|COPD_HUMAN Coatomer subunit delta OS=Homo sapiens GN=ARCN1 PE=1 SV=1	Color2 [A=255, R=169, G=169, B=169]	1	4					1	1	1	3.1	3.1	3.1	47.204	0	7.5181	23397000	1	-0.305634	-0.288381	-0.0735015	0.0282756	0.141955	0.228147	0.334396	-0.0784358	0.0365621	-0.0632313	-0.186859	-0.0641392	0.0169784	-0.0356959	0.309564
+	1.74887	0.397568	O60762	O60762	Dolichol-phosphate mannosyltransferase subunit 1	DPM1	49	sp|O60762|DPM1_HUMAN Dolichol-phosphate mannosyltransferase OS=Homo sapiens GN=DPM1 PE=1 SV=1	Color2 [A=255, R=169, G=169, B=169]	1	4					1	1	1	3.1	3.1	3.1	29.634	0.0046948	6.5597	19250000	1	-0.232375	-0.0753941	-0.506422	0.270213	0.155853	0.170533	-0.0919127	0.298887	0.201478	0.0532709	-0.300901	0.091271	0.0657077	0.0469346	-0.147142
+	1.78705	0.397532	P51648;P51648-2	P51648;P51648-2	Fatty aldehyde dehydrogenase	ALDH3A2	244	sp|P51648|AL3A2_HUMAN Fatty aldehyde dehydrogenase OS=Homo sapiens GN=ALDH3A2 PE=1 SV=1;sp|P51648-2|AL3A2_HUMAN Isoform 2 of Fatty aldehyde dehydrogenase OS=Homo sapiens GN=ALDH3A2	Color2 [A=255, R=169, G=169, B=169]	1	4					1	1	1	2.5	2.5	2.5	54.847	0	8.3572	16642000	1	0.0111762	-0.273356	-0.464189	0.058385	0.133394	0.0999919	0.329864	0.016637	0.261963	0.140726	0.0467616	-0.0157679	0.183598	-0.275292	-0.253891
+	3.5689	0.394	Q9NR30;Q9NR30-2	Q9NR30;Q9NR30-2	Nucleolar RNA helicase 2	DDX21	489	sp|Q9NR30|DDX21_HUMAN Nucleolar RNA helicase 2 OS=Homo sapiens GN=DDX21 PE=1 SV=5;sp|Q9NR30-2|DDX21_HUMAN Isoform 2 of Nucleolar RNA helicase 2 OS=Homo sapiens GN=DDX21	Color2 [A=255, R=169, G=169, B=169]	1	4					6	6	6	7.9	7.9	7.9	87.343	0	42.03	295910000	7	-0.370655	-0.286849	-0.382857	0.0916591	0.00949815	0.12362	-0.0359254	-0.0174126	0.0331159	0.0665708	0.0619274	0.190901	0.227204	0.179502	0.109701
+	1.84925	0.39209	Q9UQ35;Q9UQ35-2;Q9UQ35-3	Q9UQ35;Q9UQ35-2	Serine/arginine repetitive matrix protein 2	SRRM2	524	sp|Q9UQ35|SRRM2_HUMAN Serine/arginine repetitive matrix protein 2 OS=Homo sapiens GN=SRRM2 PE=1 SV=2;sp|Q9UQ35-2|SRRM2_HUMAN Isoform 2 of Serine/arginine repetitive matrix protein 2 OS=Homo sapiens GN=SRRM2	Color2 [A=255, R=169, G=169, B=169]	1	4					3	3	3	1.6	1.6	1.6	299.61	0	25.908	25245000	3	-0.0344667	0.083477	0.0232086	0.28671	0.211934	0.48251	0.683499	-0.291581	-0.385468	-0.0116282	-0.00712109	-0.177147	-0.343931	-0.257226	-0.26277
+	1.69125	0.38556	Q9UNX4	Q9UNX4	WD repeat-containing protein 3	WDR3	523	sp|Q9UNX4|WDR3_HUMAN WD repeat-containing protein 3 OS=Homo sapiens GN=WDR3 PE=1 SV=1	Color2 [A=255, R=169, G=169, B=169]	1	4					1	1	1	1	1	1	106.1	0.004386	6.4102	7011700	1	0.0416918	-0.42623	-0.0978765	0.12806	0.233401	0.411631	0.125926	-0.279464	0.0338269	0.0140649	0.420045	-0.0334634	-0.20483	-0.322207	-0.0445756
+	1.98385	0.374475	O14949	O14949	Cytochrome b-c1 complex subunit 8	UQCRQ	31	sp|O14949|QCR8_HUMAN Cytochrome b-c1 complex subunit 8 OS=Homo sapiens GN=UQCRQ PE=1 SV=4	Color2 [A=255, R=169, G=169, B=169]	1	4					1	1	1	12.2	12.2	12.2	9.9062	0	6.8999	7443900	1	-0.334712	-0.250177	-0.174779	0.0856752	-0.0995293	0.169867	0.328996	-0.290707	-0.100719	0.100203	0.189547	-0.0123807	0.221892	0.039894	0.126929
+	1.99339	0.360011	P05141;P12235;Q9H0C2	P05141;P12235	ADP/ATP translocase 2;ADP/ATP translocase 2, N-terminally processed;ADP/ATP translocase 1	SLC25A5;SLC25A4	86	sp|P05141|ADT2_HUMAN ADP/ATP translocase 2 OS=Homo sapiens GN=SLC25A5 PE=1 SV=7;sp|P12235|ADT1_HUMAN ADP/ATP translocase 1 OS=Homo sapiens GN=SLC25A4 PE=1 SV=4	Color2 [A=255, R=169, G=169, B=169]	1	4					6	6	2	13.1	13.1	3.4	32.852	0	34.995	391760000	4	-0.163413	-0.238814	-0.348823	0.305918	0.166666	0.04511	-0.0790489	0.168955	0.109176	0.0688813	0.00625636	0.107627	0.00898196	-0.00925992	-0.148213
+	1.85099	0.355425	P23396;P23396-2	P23396;P23396-2	40S ribosomal protein S3	RPS3	174	sp|P23396|RS3_HUMAN 40S ribosomal protein S3 OS=Homo sapiens GN=RPS3 PE=1 SV=2;sp|P23396-2|RS3_HUMAN Isoform 2 of 40S ribosomal protein S3 OS=Homo sapiens GN=RPS3	Color2 [A=255, R=169, G=169, B=169]	1	4					6	6	6	23.5	23.5	23.5	26.688	0	49.532	929320000	12	-0.241848	-0.143034	-0.24271	0.325921	0.28552	0.0446338	-0.0711623	0.174504	-0.0595341	0.0434436	-0.0592261	0.141952	-0.0156594	-0.115087	-0.0677138
+	2.18599	0.350058	Q12906-4;Q12906-6;Q12906-7	Q12906-4;Q12906-6;Q12906-7			347	sp|Q12906-4|ILF3_HUMAN Isoform 4 of Interleukin enhancer-binding factor 3 OS=Homo sapiens GN=ILF3;sp|Q12906-6|ILF3_HUMAN Isoform 6 of Interleukin enhancer-binding factor 3 OS=Homo sapiens GN=ILF3;sp|Q12906-7|ILF3_HUMAN Isoform 7 of Interleukin enhancer-bin	Color2 [A=255, R=169, G=169, B=169]	1	4					1	1	1	1.1	1.1	1.1	75.508	0.0060362	6.1089	13676000	1	-0.168086	-0.324762	-0.0599319	0.166044	0.0508993	0.126439	0.31981	-0.0206749	0.215657	0.100214	0.216556	-0.247146	0.00563984	-0.241949	-0.138709
+	2.13504	0.345392	P05783;CON__P19001;CON__Q92764;CON__Q497I4;Q92764;CON__H-INV:HIT000015463	P05783	Keratin, type I cytoskeletal 18	KRT18	90	sp|P05783|K1C18_HUMAN Keratin, type I cytoskeletal 18 OS=Homo sapiens GN=KRT18 PE=1 SV=2	Color2 [A=255, R=169, G=169, B=169]	1	4					16	16	12	33.5	33.5	26.3	48.057	0	144.56	7058200000	34	-0.0368869	-0.100056	0.0537617	0.214199	0.519667	0.204454	0.332341	-0.0397203	0.0836766	-0.199021	0.0857909	-0.331181	-0.162406	-0.393419	-0.231199
+	3.72247	0.344156	P50454	P50454	Serpin H1	SERPINH1	241	sp|P50454|SERPH_HUMAN Serpin H1 OS=Homo sapiens GN=SERPINH1 PE=1 SV=2	Color2 [A=255, R=169, G=169, B=169]	1	4					2	2	2	5	5	5	46.44	0	11.153	22007000	2	-0.142094	-0.282663	-0.144955	0.157342	0.131474	0.180715	0.147479	-0.152624	-0.0406981	-0.0146971	0.131459	0.178468	0.0866146	-0.0143843	-0.221436
+	2.45746	0.343028	Q13151	Q13151	Heterogeneous nuclear ribonucleoprotein A0	HNRNPA0	348	sp|Q13151|ROA0_HUMAN Heterogeneous nuclear ribonucleoprotein A0 OS=Homo sapiens GN=HNRNPA0 PE=1 SV=1	Color2 [A=255, R=169, G=169, B=169]	1	4					3	3	3	7.9	7.9	7.9	30.84	0	18.602	276490000	4	-0.576722	-0.883082	-0.65929	-0.36386	-0.329954	-0.376466	-0.383067	0.177608	0.330037	0.413708	0.294185	0.570283	0.626143	0.481861	0.678615
+	3.18297	0.338693	P08238;Q58FF7;Q58FF8	P08238;Q58FF7	Heat shock protein HSP 90-beta;Putative heat shock protein HSP 90-beta-3	HSP90AB1;HSP90AB3P	112	sp|P08238|HS90B_HUMAN Heat shock protein HSP 90-beta OS=Homo sapiens GN=HSP90AB1 PE=1 SV=4;sp|Q58FF7|H90B3_HUMAN Putative heat shock protein HSP 90-beta-3 OS=Homo sapiens GN=HSP90AB3P PE=5 SV=1	Color2 [A=255, R=169, G=169, B=169]	1	4					6	6	3	8	8	3.9	83.263	0	38.816	294080000	7	-0.234348	-0.255623	-0.10025	0.102044	0.216264	0.0966667	0.152837	-0.121049	0.0171665	-0.0760438	-0.00619189	0.0153983	0.0339683	0.0787958	0.0803636
+	2.48351	0.324347	P46777	P46777	60S ribosomal protein L5	RPL5	224	sp|P46777|RL5_HUMAN 60S ribosomal protein L5 OS=Homo sapiens GN=RPL5 PE=1 SV=3	Color2 [A=255, R=169, G=169, B=169]	1	4					2	2	2	5.4	5.4	5.4	34.362	0	11.839	73448000	2	-0.442303	-0.298732	-0.359085	-0.0435722	-0.167892	0.0948727	-0.0528486	0.246718	0.259082	0.261585	0.152941	0.12058	0.089288	0.105422	0.0339453
+	1.65145	0.316202	P24539	P24539	ATP synthase F(0) complex subunit B1, mitochondrial	ATP5F1	177	sp|P24539|AT5F1_HUMAN ATP synthase F(0) complex subunit B1, mitochondrial OS=Homo sapiens GN=ATP5F1 PE=1 SV=2	Color2 [A=255, R=169, G=169, B=169]	1	4					1	1	1	3.1	3.1	3.1	28.908	0.0078431	6.0349	5178700	1	-0.107175	-0.154694	-0.50667	0.0457706	0.134295	0.124659	-0.0646344	0.143024	0.0619048	0.184562	0.039338	0.119098	0.00190633	0.0750837	-0.096469
+	2.04704	0.314486	P02545-3;P02545;P02545-2;P02545-6;P02545-5;P02545-4;REV__Q5VX52	P02545-3;P02545;P02545-2;P02545-6;P02545-5;P02545-4	Prelamin-A/C;Lamin-A/C	LMNA	77	sp|P02545-3|LMNA_HUMAN Isoform ADelta10 of Prelamin-A/C OS=Homo sapiens GN=LMNA;sp|P02545|LMNA_HUMAN Prelamin-A/C OS=Homo sapiens GN=LMNA PE=1 SV=1;sp|P02545-2|LMNA_HUMAN Isoform C of Prelamin-A/C OS=Homo sapiens GN=LMNA;sp|P02545-6|LMNA_HUMAN Isoform 6 of	Color2 [A=255, R=169, G=169, B=169]	1	4					5	5	5	8.8	8.8	8.8	70.66	0	46.266	168300000	7	-0.224981	-0.309307	-0.247089	-0.00454178	0.277118	-0.0230707	-0.0333961	0.00397644	0.146651	0.0400282	0.0736881	0.218083	0.0788122	0.0335976	-0.02957
+	1.97224	0.309003	P20340-3;P20340-2;P20340;P20340-4	P20340-3;P20340-2;P20340;P20340-4	Ras-related protein Rab-6A	RAB6A	165	sp|P20340-3|RAB6A_HUMAN Isoform 3 of Ras-related protein Rab-6A OS=Homo sapiens GN=RAB6A;sp|P20340-2|RAB6A_HUMAN Isoform 2 of Ras-related protein Rab-6A OS=Homo sapiens GN=RAB6A;sp|P20340|RAB6A_HUMAN Ras-related protein Rab-6A OS=Homo sapiens GN=RAB6A PE=1	Color2 [A=255, R=169, G=169, B=169]	1	4					2	2	2	25	25	25	11.715	0	14.257	18050000	2	-0.144064	-0.245953	0.0630755	0.23319	0.0643935	0.267289	0.235218	-0.112441	-0.0622516	0.0403742	-0.0973687	0.0542607	-0.108653	-0.0811658	-0.105904
+	3.67712	0.304543	O60701;O60701-2;O60701-3	O60701;O60701-2;O60701-3	UDP-glucose 6-dehydrogenase	UGDH	47	sp|O60701|UGDH_HUMAN UDP-glucose 6-dehydrogenase OS=Homo sapiens GN=UGDH PE=1 SV=1;sp|O60701-2|UGDH_HUMAN Isoform 2 of UDP-glucose 6-dehydrogenase OS=Homo sapiens GN=UGDH;sp|O60701-3|UGDH_HUMAN Isoform 3 of UDP-glucose 6-dehydrogenase OS=Homo sapiens GN=UG	Color2 [A=255, R=169, G=169, B=169]	1	4					3	3	3	6.5	6.5	6.5	55.023	0	26.56	312330000	5	-0.171048	-0.102995	-0.0840192	0.112124	0.207259	0.222864	0.198508	-0.100362	-0.223759	-0.269803	-0.0966468	-0.0444379	0.0816703	-0.0223746	0.293021
+	1.81186	0.301088	P06748-3;P06748;P06748-2	P06748-3;P06748;P06748-2	Nucleophosmin	NPM1	98	sp|P06748-3|NPM_HUMAN Isoform 3 of Nucleophosmin OS=Homo sapiens GN=NPM1;sp|P06748|NPM_HUMAN Nucleophosmin OS=Homo sapiens GN=NPM1 PE=1 SV=2;sp|P06748-2|NPM_HUMAN Isoform 2 of Nucleophosmin OS=Homo sapiens GN=NPM1	Color2 [A=255, R=169, G=169, B=169]	1	4					7	7	7	21.6	21.6	21.6	28.4	0	43.034	743300000	9	-0.376901	-0.46103	-0.174056	-0.131754	-0.106129	-0.0439884	0.136906	0.00928866	0.273513	0.217379	0.397579	-0.0487624	0.126468	-0.0299856	0.211473
+	2.20918	0.299556	Q9Y678;Q9UBF2	Q9Y678;Q9UBF2	Coatomer subunit gamma-1;Coatomer subunit gamma-2	COPG1;COPG2	540	sp|Q9Y678|COPG1_HUMAN Coatomer subunit gamma-1 OS=Homo sapiens GN=COPG1 PE=1 SV=1;sp|Q9UBF2|COPG2_HUMAN Coatomer subunit gamma-2 OS=Homo sapiens GN=COPG2 PE=1 SV=1	Color2 [A=255, R=169, G=169, B=169]	1	4					2	2	2	1.9	1.9	1.9	97.717	0	11.725	24002000	2	-0.277125	-0.194426	-0.0209791	0.234807	0.128835	0.135031	0.0428446	-0.0244648	-0.304869	-0.00827045	0.0259169	-0.0289604	0.0919455	0.00631886	0.193395
+	2.22882	0.282466	O00483	O00483	Cytochrome c oxidase subunit NDUFA4	NDUFA4	27	sp|O00483|NDUA4_HUMAN NADH dehydrogenase [ubiquinone] 1 alpha subcomplex subunit 4 OS=Homo sapiens GN=NDUFA4 PE=1 SV=1	Color2 [A=255, R=169, G=169, B=169]	1	4					2	2	2	19.8	19.8	19.8	9.3697	0	11.402	47052000	3	-0.161322	-0.103183	-0.33557	0.18872	0.0600976	0.0649089	0.0160407	0.10076	0.00203025	0.0379094	0.0849513	-0.0973731	0.100401	0.0625361	-0.0209075
+	2.04555	0.26824	O96008-2;O96008	O96008-2;O96008	Mitochondrial import receptor subunit TOM40 homolog	TOMM40	70	sp|O96008-2|TOM40_HUMAN Isoform 2 of Mitochondrial import receptor subunit TOM40 homolog OS=Homo sapiens GN=TOMM40;sp|O96008|TOM40_HUMAN Mitochondrial import receptor subunit TOM40 homolog OS=Homo sapiens GN=TOMM40 PE=1 SV=1	Color2 [A=255, R=169, G=169, B=169]	1	4					1	1	1	2.7	2.7	2.7	34.441	0	6.7627	35612000	2	-0.269036	-0.0967713	-0.259066	0.140717	-0.0233575	0.159434	-0.0369998	0.116811	-0.0329409	-0.0281134	0.0746269	0.0622339	0.111516	0.0176458	0.0633001
+	2.52653	0.254622	P30050;P30050-2	P30050;P30050-2	60S ribosomal protein L12	RPL12	188	sp|P30050|RL12_HUMAN 60S ribosomal protein L12 OS=Homo sapiens GN=RPL12 PE=1 SV=1;sp|P30050-2|RL12_HUMAN Isoform 2 of 60S ribosomal protein L12 OS=Homo sapiens GN=RPL12	Color2 [A=255, R=169, G=169, B=169]	1	4					2	2	2	9.1	9.1	9.1	17.818	0	11.93	161130000	3	-0.204766	-0.138161	-0.177668	0.0733187	0.134957	0.158613	-0.0425279	0.25281	0.462547	0.177102	0.23671	-0.230639	-0.20097	-0.265037	-0.236286
+	2.02832	0.251822	Q9Y6N5	Q9Y6N5	Sulfide:quinone oxidoreductase, mitochondrial	SQRDL	541	sp|Q9Y6N5|SQRD_HUMAN Sulfide:quinone oxidoreductase, mitochondrial OS=Homo sapiens GN=SQRDL PE=1 SV=1	Color2 [A=255, R=169, G=169, B=169]	1	4					2	2	2	3.3	3.3	3.3	49.96	0	12.233	43424000	2	-0.137673	-0.182547	-0.196968	0.190965	0.130641	-0.0917188	0.0878171	0.0735482	0.116535	0.0751609	0.137566	-0.063923	0.060295	-0.033394	-0.166305
+	2.0602	0.24689	P52701;P52701-2	P52701;P52701-2	DNA mismatch repair protein Msh6	MSH6	247	sp|P52701|MSH6_HUMAN DNA mismatch repair protein Msh6 OS=Homo sapiens GN=MSH6 PE=1 SV=2;sp|P52701-2|MSH6_HUMAN Isoform GTBP-alt of DNA mismatch repair protein Msh6 OS=Homo sapiens GN=MSH6	Color2 [A=255, R=169, G=169, B=169]	1	4					2	2	2	1.3	1.3	1.3	152.78	0	12.746	16751000	2	-0.107271	-0.326913	-0.227996	-0.00662727	-0.0643246	0.0581787	0.117424	-0.169893	0.0655811	0.146441	0.150053	0.282499	0.0941236	-0.0890181	0.0777424
+	2.11362	0.24563	Q9NZB2;Q9NZB2-6;Q9NZB2-4;Q9NZB2-2;Q9NZB2-5	Q9NZB2;Q9NZB2-6;Q9NZB2-4	Constitutive coactivator of PPAR-gamma-like protein 1	FAM120A	503	sp|Q9NZB2|F120A_HUMAN Constitutive coactivator of PPAR-gamma-like protein 1 OS=Homo sapiens GN=FAM120A PE=1 SV=2;sp|Q9NZB2-6|F120A_HUMAN Isoform F of Constitutive coactivator of PPAR-gamma-like protein 1 OS=Homo sapiens GN=FAM120A;sp|Q9NZB2-4|F120A_HUMAN I	Color2 [A=255, R=169, G=169, B=169]	1	4					3	3	3	3.2	3.2	3.2	121.89	0	19.224	13752000	3	-0.138106	-0.103648	-0.141889	0.0436244	0.0386872	0.281914	0.10677	-0.0561996	0.0482249	0.0861716	0.0596966	0.0387721	-0.170742	-0.117138	0.0238614
+	2.08959	0.243962	P78527-2;P78527	P78527-2;P78527	DNA-dependent protein kinase catalytic subunit	PRKDC	316	sp|P78527-2|PRKDC_HUMAN Isoform 2 of DNA-dependent protein kinase catalytic subunit OS=Homo sapiens GN=PRKDC;sp|P78527|PRKDC_HUMAN DNA-dependent protein kinase catalytic subunit OS=Homo sapiens GN=PRKDC PE=1 SV=3	Color2 [A=255, R=169, G=169, B=169]	1	4					7	7	7	1.8	1.8	1.8	465.5	0	49.461	117820000	7	-0.0293212	-0.0384154	-0.180771	0.138412	0.2964	0.12422	0.0854736	-0.0533681	-0.0309806	-0.126781	-0.0204129	-0.0341715	-0.0514044	-0.0529027	-0.0259766
+	2.30546	0.243937	P54652	P54652	Heat shock-related 70 kDa protein 2	HSPA2	253	sp|P54652|HSP72_HUMAN Heat shock-related 70 kDa protein 2 OS=Homo sapiens GN=HSPA2 PE=1 SV=1	Color2 [A=255, R=169, G=169, B=169]	1	4					9	2	0	12.4	2.7	0	70.02	0	11.9	52425000	2	-0.181502	-0.229949	-0.11216	-0.062571	0.121881	0.0882707	0.130021	-0.201055	0.0276246	0.130019	0.0490032	0.0176282	0.117032	-0.0297923	0.135551
+	2.42227	0.242593	Q99714	Q99714	3-hydroxyacyl-CoA dehydrogenase type-2	HSD17B10	464	sp|Q99714|HCD2_HUMAN 3-hydroxyacyl-CoA dehydrogenase type-2 OS=Homo sapiens GN=HSD17B10 PE=1 SV=3	Color2 [A=255, R=169, G=169, B=169]	1	4					1	1	1	3.1	3.1	3.1	26.923	0.0076336	5.9646	12692000	1	-0.128058	-0.160096	0.0140394	0.183609	0.182119	0.173579	0.0655788	0.0412411	0.0900578	0.0814585	-0.0779911	-0.000259972	-0.0879732	-0.120146	-0.257158
+	3.55892	0.227955	Q9NZI8;Q9NZI8-2	Q9NZI8;Q9NZI8-2	Insulin-like growth factor 2 mRNA-binding protein 1	IGF2BP1	504	sp|Q9NZI8|IF2B1_HUMAN Insulin-like growth factor 2 mRNA-binding protein 1 OS=Homo sapiens GN=IGF2BP1 PE=1 SV=2;sp|Q9NZI8-2|IF2B1_HUMAN Isoform 2 of Insulin-like growth factor 2 mRNA-binding protein 1 OS=Homo sapiens GN=IGF2BP1	Color2 [A=255, R=169, G=169, B=169]	1	4					6	6	6	9.9	9.9	9.9	63.48	0	39.39	157220000	7	-0.164335	-0.195757	-0.173935	0.0534353	-0.0155135	0.0978088	0.0640535	-0.00317675	0.0550098	-0.0245228	-0.0135775	0.0746497	0.102301	0.0606374	0.0829229
+	2.31371	0.227114	Q71U36-2;Q71U36;P68363;Q13748-2;Q9BQE3;Q13748;Q9NY65-2;A6NHL2-2;A6NHL2;P68366;Q9NY65;Q6PEY2	Q71U36-2;Q71U36;P68363;Q13748-2;Q9BQE3;Q13748	Tubulin alpha-1A chain;Tubulin alpha-1B chain;Tubulin alpha-3C/D chain;Tubulin alpha-1C chain	TUBA1A;TUBA1B;TUBA3C;TUBA1C	311	sp|Q71U36-2|TBA1A_HUMAN Isoform 2 of Tubulin alpha-1A chain OS=Homo sapiens GN=TUBA1A;sp|Q71U36|TBA1A_HUMAN Tubulin alpha-1A chain OS=Homo sapiens GN=TUBA1A PE=1 SV=1;sp|P68363|TBA1B_HUMAN Tubulin alpha-1B chain OS=Homo sapiens GN=TUBA1B PE=1 SV=1;sp|Q1374	Color2 [A=255, R=169, G=169, B=169]	1	4					3	3	3	9.6	9.6	9.6	46.297	0	22.133	144020000	6	-0.185681	-0.0636778	-0.128842	0.038599	0.14212	0.0294867	0.193983	-0.0893497	-0.00787449	0.0298624	0.218735	-0.0920763	0.00502682	-0.102064	0.0117531
+	3.09079	0.221975	Q5SSJ5-3;Q5SSJ5-2;Q5SSJ5	Q5SSJ5-3;Q5SSJ5-2;Q5SSJ5	Heterochromatin protein 1-binding protein 3	HP1BP3	396	sp|Q5SSJ5-3|HP1B3_HUMAN Isoform 3 of Heterochromatin protein 1-binding protein 3 OS=Homo sapiens GN=HP1BP3;sp|Q5SSJ5-2|HP1B3_HUMAN Isoform 2 of Heterochromatin protein 1-binding protein 3 OS=Homo sapiens GN=HP1BP3;sp|Q5SSJ5|HP1B3_HUMAN Heterochromatin prot	Color2 [A=255, R=169, G=169, B=169]	1	4					3	3	3	7.2	7.2	7.2	44.434	0	21.227	30515000	3	-0.264948	-0.220101	-0.325642	-0.104771	-0.0478099	-0.00152709	-0.0389121	-0.102338	-0.0510495	0.148098	0.0105703	0.305412	0.199052	0.356507	0.13746
+	2.71705	0.217211	Q14204	Q14204	Cytoplasmic dynein 1 heavy chain 1	DYNC1H1	363	sp|Q14204|DYHC1_HUMAN Cytoplasmic dynein 1 heavy chain 1 OS=Homo sapiens GN=DYNC1H1 PE=1 SV=5	Color2 [A=255, R=169, G=169, B=169]	1	4					7	7	7	1.5	1.5	1.5	532.4	0	47.632	128290000	8	-0.0556528	-0.0760405	-0.0327436	0.145161	0.199054	0.233026	0.0723541	-0.0794823	-0.0146563	-0.154289	-0.0444252	-0.06378	0.00145512	-0.106471	-0.0235092
