## Supplementary table 3 for "Mitophagy-related prohibitin 2 is an orthoflavivirus restriction factor targeted for degradation during infection"

### Sheet: Sheet1
Table S3. Summary of USUV-NS5-host protein-protein interaction networks. Related to Figures 2 and S1.
Significant	-LOG(P-VALUE)	Difference	Protein IDs	Majority protein IDs	Protein names	Gene names	id	Fasta headers	Symbol color	Symbol type	Symbol size	Show label	Only identified by site	Reverse	Potential contaminant	Peptides	Razor + unique peptides	Unique peptides	Sequence coverage [%]	Unique + razor sequence coverage [%]	Unique sequence coverage [%]	Mol. weight [kDa]	Q-value	Score	Intensity	MS/MS count	Control_1	Control_2	Control_4	ZIKV_1	ZIKV_2	ZIKV_3	ZIKV_4	USUV_1	USUV_2	USUV_3	USUV_4	WNV_1	WNV_2	WNV_3	WNV_4
+	5.0181	3.71949	UsutuNS5	UsutuNS5			548	sp|UsutuNS5|UsutuNS5 OS=Usutu GN=NS5	Color2 [DarkGray]	1	4					16	12	10	15.9	12.5	9.8	103.66	0	101.3	13240000000	40	-1.12971	-1.6993	-0.781342	-0.337279	-0.40039	-0.226875	-0.591335	2.40569	2.65025	2.60996	2.39827	-1.25389	-1.26822	-1.21814	-1.1577
+	4.1513	1.135	Q14978;Q14978-3;Q14978-2	Q14978;Q14978-3;Q14978-2	Nucleolar and coiled-body phosphoprotein 1	NOLC1	373	sp|Q14978|NOLC1_HUMAN Nucleolar and coiled-body phosphoprotein 1 OS=Homo sapiens GN=NOLC1 PE=1 SV=2;sp|Q14978-3|NOLC1_HUMAN Isoform 3 of Nucleolar and coiled-body phosphoprotein 1 OS=Homo sapiens GN=NOLC1;sp|Q14978-2|NOLC1_HUMAN Isoform Beta of Nucleolar a	Color2 [DarkGray]	1	4					9	9	9	11.7	11.7	11.7	73.602	0	60.013	365080000	12	-0.58983	-0.752469	-0.595214	-0.576098	-0.486838	-0.485511	-0.41458	0.269922	0.666945	0.463214	0.556564	0.331841	0.608283	0.5874	0.41637
+	4.17407	1.01025	Q13151	Q13151	Heterogeneous nuclear ribonucleoprotein A0	HNRNPA0	348	sp|Q13151|ROA0_HUMAN Heterogeneous nuclear ribonucleoprotein A0 OS=Homo sapiens GN=HNRNPA0 PE=1 SV=1	Color2 [DarkGray]	1	4					3	3	3	7.9	7.9	7.9	30.84	0	18.602	276490000	4	-0.576722	-0.883082	-0.65929	-0.36386	-0.329954	-0.376466	-0.383067	0.177608	0.330037	0.413708	0.294185	0.570283	0.626143	0.481861	0.678615
+	2.714	0.997323	P07942	P07942	Laminin subunit beta-1	LAMB1	106	sp|P07942|LAMB1_HUMAN Laminin subunit beta-1 OS=Homo sapiens GN=LAMB1 PE=1 SV=2	Color2 [DarkGray]	1	4					2	2	2	0.9	0.9	0.9	198.04	0	12.688	25153000	2	-0.728937	-1.06098	-0.537734	-0.776806	-0.764725	-0.704101	-1.36279	0.154748	0.562838	0.211781	-0.0436117	1.14034	1.52777	0.911384	1.47083
+	1.99175	0.83188	P11047;REV__Q9NQS7-2;REV__Q9NQS7	P11047	Laminin subunit gamma-1	LAMC1	128	sp|P11047|LAMC1_HUMAN Laminin subunit gamma-1 OS=Homo sapiens GN=LAMC1 PE=1 SV=3	Color2 [DarkGray]	1	4					4	4	4	2.4	2.4	2.4	177.6	0	28.642	77951000	5	-0.746864	-1.00626	-0.105146	-1.08177	-0.947505	-0.966409	-1.12642	0.0753559	0.478729	0.169237	0.1265	1.07515	1.49055	0.938128	1.62673
+	3.28995	0.796782	O94906-2;O94906	O94906-2;O94906	Pre-mRNA-processing factor 6	PRPF6	62	sp|O94906-2|PRP6_HUMAN Isoform 2 of Pre-mRNA-processing factor 6 OS=Homo sapiens GN=PRPF6;sp|O94906|PRP6_HUMAN Pre-mRNA-processing factor 6 OS=Homo sapiens GN=PRPF6 PE=1 SV=1	Color2 [DarkGray]	1	4					1	1	1	0.9	0.9	0.9	102.43	0.0074766	5.9276	13140000	1	-0.311756	-0.43039	-0.336531	-0.142099	-0.237611	0.0709085	-0.127582	0.180614	0.42731	0.631029	0.50994	-0.229634	-0.100933	-0.0133953	0.110129
+	3.42425	0.751882	Q99623;Q99623-2	Q99623;Q99623-2	Prohibitin-2	PHB2	463	sp|Q99623|PHB2_HUMAN Prohibitin-2 OS=Homo sapiens GN=PHB2 PE=1 SV=2;sp|Q99623-2|PHB2_HUMAN Isoform 2 of Prohibitin-2 OS=Homo sapiens GN=PHB2	Color2 [DarkGray]	1	4					3	3	3	9.4	9.4	9.4	33.296	0	21.345	269840000	6	-0.528855	-0.41067	-0.737324	0.494892	0.333622	0.164914	-0.0394351	0.354149	0.157777	0.151429	0.108374	0.0602697	-0.00842444	-0.0197236	-0.0809962
+	1.76122	0.746052	WNVNS5	WNVNS5			549	sp|WNVNS5|WNVNS5 OS=WNV GN=NS5	Color2 [DarkGray]	1	4					22	22	18	22.8	22.8	19.3	103.29	0	180.08	21204000000	101	-1.40472	-1.50945	-0.569882	-1.44798	-0.978792	-1.18185	-1.18569	-0.585426	-0.371445	-0.293851	-0.410476	2.26481	2.56902	2.54947	2.55627
+	1.63603	0.745277	P53999	P53999	Activated RNA polymerase II transcriptional coactivator p15	SUB1	251	sp|P53999|TCP4_HUMAN Activated RNA polymerase II transcriptional coactivator p15 OS=Homo sapiens GN=SUB1 PE=1 SV=3	Color2 [DarkGray]	1	4					1	1	1	8.7	8.7	8.7	14.395	0	8.2463	25771000	1	-0.00583846	0.0141916	-0.645533	-0.506697	-0.367815	-0.364224	-0.467597	0.486834	0.882578	0.722692	0.0394315	0.0494918	0.260369	-0.0258904	-0.0719948
+	3.22397	0.614606	Q08380	Q08380	Galectin-3-binding protein	LGALS3BP	343	sp|Q08380|LG3BP_HUMAN Galectin-3-binding protein OS=Homo sapiens GN=LGALS3BP PE=1 SV=1	Color2 [DarkGray]	1	4					1	1	1	1.2	1.2	1.2	65.33	0.007767	6.0032	15846000	1	-0.402466	-0.423896	-0.349662	-0.00810483	-0.00186399	0.0262189	0.0626883	0.00153968	0.275302	0.254683	0.358865	0.00536963	0.221735	0.125643	-0.146052
+	4.59694	0.596788	P46777	P46777	60S ribosomal protein L5	RPL5	224	sp|P46777|RL5_HUMAN 60S ribosomal protein L5 OS=Homo sapiens GN=RPL5 PE=1 SV=3	Color2 [DarkGray]	1	4					2	2	2	5.4	5.4	5.4	34.362	0	11.839	73448000	2	-0.442303	-0.298732	-0.359085	-0.0435722	-0.167892	0.0948727	-0.0528486	0.246718	0.259082	0.261585	0.152941	0.12058	0.089288	0.105422	0.0339453
+	2.97304	0.596717	Q9Y2W1	Q9Y2W1	Thyroid hormone receptor-associated protein 3	THRAP3	530	sp|Q9Y2W1|TR150_HUMAN Thyroid hormone receptor-associated protein 3 OS=Homo sapiens GN=THRAP3 PE=1 SV=2	Color2 [DarkGray]	1	4					2	2	2	2.3	2.3	2.3	108.66	0	16.041	46315000	2	-0.204915	-0.174497	-0.364016	-0.476828	-0.262571	-0.281751	-0.354274	0.136279	0.340809	0.458296	0.460248	0.126446	0.192839	0.316988	0.0869466
+	2.30863	0.590297	O76021	O76021	Ribosomal L1 domain-containing protein 1	RSL1D1	60	sp|O76021|RL1D1_HUMAN Ribosomal L1 domain-containing protein 1 OS=Homo sapiens GN=RSL1D1 PE=1 SV=3	Color2 [DarkGray]	1	4					3	3	3	10.2	10.2	10.2	54.972	0	28.799	42956000	2	-0.308504	-0.296961	-0.752946	-0.078679	-0.0399502	0.108508	0.0228807	-0.024453	0.104799	0.253069	0.21656	0.387923	0.267923	0.150912	-0.0110825
+	2.57524	0.561769	P06748-3;P06748;P06748-2	P06748-3;P06748;P06748-2	Nucleophosmin	NPM1	98	sp|P06748-3|NPM_HUMAN Isoform 3 of Nucleophosmin OS=Homo sapiens GN=NPM1;sp|P06748|NPM_HUMAN Nucleophosmin OS=Homo sapiens GN=NPM1 PE=1 SV=2;sp|P06748-2|NPM_HUMAN Isoform 2 of Nucleophosmin OS=Homo sapiens GN=NPM1	Color2 [DarkGray]	1	4					7	7	7	21.6	21.6	21.6	28.4	0	43.034	743300000	9	-0.376901	-0.46103	-0.174056	-0.131754	-0.106129	-0.0439884	0.136906	0.00928866	0.273513	0.217379	0.397579	-0.0487624	0.126468	-0.0299856	0.211473
+	2.57295	0.543382	P19338;REV__P19338	P19338	Nucleolin	NCL	160	sp|P19338|NUCL_HUMAN Nucleolin OS=Homo sapiens GN=NCL PE=1 SV=3	Color2 [DarkGray]	1	4					13	13	13	12.7	12.7	12.7	76.613	0	76.743	451570000	14	-0.389779	-0.274365	-0.20239	-0.0419731	-0.0660534	-0.223245	-0.14039	0.161406	0.51349	0.111144	0.232109	0.0287638	0.192859	0.00635147	0.0920734
+	1.52655	0.53896	P61026	P61026	Ras-related protein Rab-10	RAB10	265	sp|P61026|RAB10_HUMAN Ras-related protein Rab-10 OS=Homo sapiens GN=RAB10 PE=1 SV=1	Color2 [DarkGray]	1	4					1	1	1	3.5	3.5	3.5	22.541	0.0059761	6.0859	35780000	1	-0.0269541	-0.116434	-0.686018	0.0558411	0.108716	-0.312917	-0.464282	0.601421	0.0628792	0.225788	0.159877	0.372702	0.223088	0.0610682	-0.264774
+	1.35062	0.516789	Q8NC51-4;Q8NC51-3;Q8NC51-2;Q8NC51	Q8NC51-4;Q8NC51-3;Q8NC51-2;Q8NC51	Plasminogen activator inhibitor 1 RNA-binding protein	SERBP1	428	sp|Q8NC51-4|PAIRB_HUMAN Isoform 4 of Plasminogen activator inhibitor 1 RNA-binding protein OS=Homo sapiens GN=SERBP1;sp|Q8NC51-3|PAIRB_HUMAN Isoform 3 of Plasminogen activator inhibitor 1 RNA-binding protein OS=Homo sapiens GN=SERBP1;sp|Q8NC51-2|PAIRB_HUMA	Color2 [DarkGray]	1	4					1	1	1	4.1	4.1	4.1	42.426	0	7.0648	5186300	1	0.00856984	-0.185164	-0.559449	0.0716049	-0.401164	-0.256022	-0.0705136	0.230008	0.094062	0.763504	-0.00180995	-0.256234	0.0897933	0.121413	0.351401
+	2.67464	0.508691	Q9P2E9-2;Q9P2E9;Q9P2E9-3;Q8N4C6-6;Q8N4C6-11;Q8N4C6-4;Q8N4C6-9;Q8N4C6-2;Q8N4C6;Q8N4C6-5;Q8N4C6-10;Q8N4C6-7	Q9P2E9-2;Q9P2E9;Q9P2E9-3	Ribosome-binding protein 1	RRBP1	510	sp|Q9P2E9-2|RRBP1_HUMAN Isoform 1 of Ribosome-binding protein 1 OS=Homo sapiens GN=RRBP1;sp|Q9P2E9|RRBP1_HUMAN Ribosome-binding protein 1 OS=Homo sapiens GN=RRBP1 PE=1 SV=4;sp|Q9P2E9-3|RRBP1_HUMAN Isoform 2 of Ribosome-binding protein 1 OS=Homo sapiens GN=	Color2 [DarkGray]	1	4					12	12	12	18.9	18.9	18.9	152.19	0	74.643	201170000	13	-0.25974	-0.384986	-0.204705	-0.196169	-0.0671141	-0.0197938	-0.0117438	0.0134847	0.309663	0.209903	0.369138	0.17282	0.30145	-0.100405	-0.1318
+	2.92606	0.502556	P61313-2;P61313	P61313-2;P61313	60S ribosomal protein L15	RPL15	270	sp|P61313-2|RL15_HUMAN Isoform 2 of 60S ribosomal protein L15 OS=Homo sapiens GN=RPL15;sp|P61313|RL15_HUMAN 60S ribosomal protein L15 OS=Homo sapiens GN=RPL15 PE=1 SV=2	Color2 [DarkGray]	1	4					1	1	1	6.2	6.2	6.2	16.717	0	6.8971	376190000	1	-0.265872	-0.473402	-0.334612	0.180518	0.358123	0.148235	0.226258	0.00622705	0.257682	0.236892	0.0775743	-0.0892815	-0.113836	-0.15662	-0.0578856
+	1.44227	0.498126	Q9P0L0;Q9P0L0-2	Q9P0L0;Q9P0L0-2	Vesicle-associated membrane protein-associated protein A	VAPA	508	sp|Q9P0L0|VAPA_HUMAN Vesicle-associated membrane protein-associated protein A OS=Homo sapiens GN=VAPA PE=1 SV=3;sp|Q9P0L0-2|VAPA_HUMAN Isoform 2 of Vesicle-associated membrane protein-associated protein A OS=Homo sapiens GN=VAPA	Color2 [DarkGray]	1	4					1	1	1	3.2	3.2	3.2	27.893	0.004717	6.5599	20599000	1	-0.467133	-0.449953	0.137041	0.0136084	-0.0572392	0.137361	0.290816	-0.0786987	0.448178	0.179424	0.403541	-0.0777193	-0.0959745	-0.322208	-0.0610434
+	2.30966	0.48028	Q13501-2;Q13501	Q13501-2;Q13501	Sequestosome-1	SQSTM1	356	sp|Q13501-2|SQSTM_HUMAN Isoform 2 of Sequestosome-1 OS=Homo sapiens GN=SQSTM1;sp|Q13501|SQSTM_HUMAN Sequestosome-1 OS=Homo sapiens GN=SQSTM1 PE=1 SV=1	Color2 [DarkGray]	1	4					1	1	1	3.9	3.9	3.9	38.629	0	14.409	185400000	2	-0.361878	-0.458964	-0.271809	-0.253533	-0.165368	-0.168966	-0.100228	-0.148958	0.239255	0.126099	0.247856	0.40503	0.52679	-0.0383235	0.422997
+	3.03167	0.459459	P46778	P46778	60S ribosomal protein L21	RPL21	225	sp|P46778|RL21_HUMAN 60S ribosomal protein L21 OS=Homo sapiens GN=RPL21 PE=1 SV=2	Color2 [DarkGray]	1	4					2	2	2	8.8	8.8	8.8	18.565	0	11.931	132280000	2	-0.40533	-0.486031	-0.242428	0.185861	0.277252	-0.11402	0.102016	-0.00298672	0.174002	0.121705	0.033395	0.14373	0.102364	0.0725758	0.0378954
+	3.04909	0.455824	P30050;P30050-2	P30050;P30050-2	60S ribosomal protein L12	RPL12	188	sp|P30050|RL12_HUMAN 60S ribosomal protein L12 OS=Homo sapiens GN=RPL12 PE=1 SV=1;sp|P30050-2|RL12_HUMAN Isoform 2 of 60S ribosomal protein L12 OS=Homo sapiens GN=RPL12	Color2 [DarkGray]	1	4					2	2	2	9.1	9.1	9.1	17.818	0	11.93	161130000	3	-0.204766	-0.138161	-0.177668	0.0733187	0.134957	0.158613	-0.0425279	0.25281	0.462547	0.177102	0.23671	-0.230639	-0.20097	-0.265037	-0.236286
+	2.62862	0.440726	Q53GQ0	Q53GQ0	Very-long-chain 3-oxoacyl-CoA reductase	HSD17B12	393	sp|Q53GQ0|DHB12_HUMAN Estradiol 17-beta-dehydrogenase 12 OS=Homo sapiens GN=HSD17B12 PE=1 SV=2	Color2 [DarkGray]	1	4					1	1	1	2.6	2.6	2.6	34.324	0	6.6571	62149000	1	-0.287848	-0.599303	-0.442713	0.253779	0.165317	0.242114	0.112675	-0.0242414	0.125002	-0.0471706	-0.0638399	0.186563	0.276268	0.0723982	0.0310011
+	2.45704	0.429125	P23246;P23246-2	P23246;P23246-2	Splicing factor, proline- and glutamine-rich	SFPQ	173	sp|P23246|SFPQ_HUMAN Splicing factor, proline- and glutamine-rich OS=Homo sapiens GN=SFPQ PE=1 SV=2;sp|P23246-2|SFPQ_HUMAN Isoform Short of Splicing factor, proline- and glutamine-rich OS=Homo sapiens GN=SFPQ	Color2 [DarkGray]	1	4					5	5	4	6.2	6.2	5.1	76.149	0	32.7	340110000	5	-0.309249	-0.344872	-0.360568	0.147414	0.189956	0.27796	0.331025	-0.110063	0.0266838	0.212137	0.234822	0.102213	0.026432	-0.321934	-0.101958
+	2.9729	0.40126	Q9NZM1-5;Q9NZM1-2;Q9NZM1-6;Q9NZM1-3;Q9NZM1	Q9NZM1-5;Q9NZM1-2;Q9NZM1-6;Q9NZM1-3;Q9NZM1	Myoferlin	MYOF	505	sp|Q9NZM1-5|MYOF_HUMAN Isoform 5 of Myoferlin OS=Homo sapiens GN=MYOF;sp|Q9NZM1-2|MYOF_HUMAN Isoform 2 of Myoferlin OS=Homo sapiens GN=MYOF;sp|Q9NZM1-6|MYOF_HUMAN Isoform 6 of Myoferlin OS=Homo sapiens GN=MYOF;sp|Q9NZM1-3|MYOF_HUMAN Isoform 3 of Myoferlin	Color2 [DarkGray]	1	4					1	1	1	0.7	0.7	0.7	179.55	0.006	6.0898	14148000	1	-0.259043	-0.254736	-0.471117	0.00119699	-0.00135695	0.129319	0.242813	0.130238	0.100904	0.0661804	-0.00547396	-0.0787314	0.112486	0.072611	0.214709
+	2.6858	0.399882	O60264	O60264	SWI/SNF-related matrix-associated actin-dependent regulator of chromatin subfamily A member 5	SMARCA5	45	sp|O60264|SMCA5_HUMAN SWI/SNF-related matrix-associated actin-dependent regulator of chromatin subfamily A member 5 OS=Homo sapiens GN=SMARCA5 PE=1 SV=1	Color2 [DarkGray]	1	4					1	1	1	0.8	0.8	0.8	121.9	0.0046729	6.556	14354000	1	-0.308233	-0.443018	-0.22156	0.0391003	0.295641	0.173044	-0.0524143	0.0551201	-0.01098	0.219655	0.0386539	-0.0578083	0.263998	-0.0033802	0.0121828
+	1.5769	0.394259	O95399;O95399-2	O95399;O95399-2	Urotensin-2	UTS2	66	sp|O95399|UTS2_HUMAN Urotensin-2 OS=Homo sapiens GN=UTS2 PE=1 SV=1;sp|O95399-2|UTS2_HUMAN Isoform 2 of Urotensin-2 OS=Homo sapiens GN=UTS2	Color2 [DarkGray]	1	4					1	1	1	6.5	6.5	6.5	14.295	0.0046404	6.5466	85650000	1	-0.0756866	-0.485565	0.0673387	-0.0330641	-0.0360071	-0.0998547	0.263568	0.171288	0.334461	0.0857113	0.327022	-0.293983	-0.0250504	-0.272099	0.0719202
+	2.34477	0.394012	Q9H9B4	Q9H9B4	Sideroflexin-1	SFXN1	483	sp|Q9H9B4|SFXN1_HUMAN Sideroflexin-1 OS=Homo sapiens GN=SFXN1 PE=1 SV=4	Color2 [DarkGray]	1	4					1	1	1	3.1	3.1	3.1	35.619	0	7.0269	39306000	1	-0.2627	-0.543221	-0.243021	0.268137	0.0580484	0.0390331	0.125627	0.104877	0.102958	-0.0753611	0.0449859	0.13077	0.13608	0.0836641	0.0301238
+	2.5003	0.390096	P36542-2;P36542	P36542-2;P36542	ATP synthase subunit gamma, mitochondrial	ATP5C1	204	sp|P36542-2|ATPG_HUMAN Isoform Heart of ATP synthase subunit gamma, mitochondrial OS=Homo sapiens GN=ATP5C1;sp|P36542|ATPG_HUMAN ATP synthase subunit gamma, mitochondrial OS=Homo sapiens GN=ATP5C1 PE=1 SV=1	Color2 [DarkGray]	1	4					4	4	4	12.5	12.5	12.5	32.881	0	27.273	334980000	7	-0.263268	-0.275929	-0.43339	0.428756	0.306823	-0.132792	-0.0685856	0.23552	0.0781	-0.0425093	-0.00750847	0.131574	0.136289	0.026902	-0.119983
+	2.10771	0.383059	O75643-2;O75643	O75643-2;O75643	U5 small nuclear ribonucleoprotein 200 kDa helicase	SNRNP200	57	sp|O75643-2|U520_HUMAN Isoform 2 of U5 small nuclear ribonucleoprotein 200 kDa helicase OS=Homo sapiens GN=SNRNP200;sp|O75643|U520_HUMAN U5 small nuclear ribonucleoprotein 200 kDa helicase OS=Homo sapiens GN=SNRNP200 PE=1 SV=2	Color2 [DarkGray]	1	4					1	1	1	1.4	1.4	1.4	71.471	0.0044346	6.4327	24260000	2	-0.304489	-0.257037	-0.285045	-0.340675	-0.267855	-0.0695257	-0.250918	-0.124156	0.259156	0.229631	0.0388432	0.261149	0.39358	0.357083	0.360257
+	4.31402	0.382837	Q9NR30;Q9NR30-2	Q9NR30;Q9NR30-2	Nucleolar RNA helicase 2	DDX21	489	sp|Q9NR30|DDX21_HUMAN Nucleolar RNA helicase 2 OS=Homo sapiens GN=DDX21 PE=1 SV=5;sp|Q9NR30-2|DDX21_HUMAN Isoform 2 of Nucleolar RNA helicase 2 OS=Homo sapiens GN=DDX21	Color2 [DarkGray]	1	4					6	6	6	7.9	7.9	7.9	87.343	0	42.03	295910000	7	-0.370655	-0.286849	-0.382857	0.0916591	0.00949815	0.12362	-0.0359254	-0.0174126	0.0331159	0.0665708	0.0619274	0.190901	0.227204	0.179502	0.109701
+	1.64332	0.381903	P08621-3;P08621-2;P08621	P08621-3;P08621-2;P08621	U1 small nuclear ribonucleoprotein 70 kDa	SNRNP70	115	sp|P08621-3|RU17_HUMAN Isoform 3 of U1 small nuclear ribonucleoprotein 70 kDa OS=Homo sapiens GN=SNRNP70;sp|P08621-2|RU17_HUMAN Isoform 2 of U1 small nuclear ribonucleoprotein 70 kDa OS=Homo sapiens GN=SNRNP70;sp|P08621|RU17_HUMAN U1 small nuclear ribonucl	Color2 [DarkGray]	1	4					2	2	2	10.8	10.8	10.8	19.79	0	13.119	24034000	2	-0.377983	-0.210426	-0.260168	-0.103717	-0.254486	-0.103811	-0.0794259	-0.178002	0.00106322	0.228963	0.344152	0.278341	0.264615	0.0746659	0.37622
+	3.33355	0.375636	P25705-2;P25705	P25705-2;P25705	ATP synthase subunit alpha, mitochondrial	ATP5A1	179	sp|P25705-2|ATPA_HUMAN Isoform 2 of ATP synthase subunit alpha, mitochondrial OS=Homo sapiens GN=ATP5A1;sp|P25705|ATPA_HUMAN ATP synthase subunit alpha, mitochondrial OS=Homo sapiens GN=ATP5A1 PE=1 SV=1	Color2 [DarkGray]	1	4					9	9	9	16.5	16.5	16.5	54.493	0	68.602	499820000	12	-0.292802	-0.367742	-0.302791	0.378172	0.280222	-0.00373185	0.0103511	0.062765	0.163245	0.0332802	-0.0411912	0.130366	0.114274	-0.0129072	-0.15151
+	2.17001	0.368893	P83731	P83731	60S ribosomal protein L24	RPL24	319	sp|P83731|RL24_HUMAN 60S ribosomal protein L24 OS=Homo sapiens GN=RPL24 PE=1 SV=1	Color2 [DarkGray]	1	4					3	3	3	10.8	10.8	10.8	17.779	0	19.077	94617000	4	-0.333724	-0.273161	-0.437278	0.0709537	0.162251	0.252771	0.395054	-0.0169512	0.128808	0.150606	-0.179106	0.152402	0.0653747	-0.0967223	-0.0412776
+	3.79922	0.367204	P39023;Q92901	P39023	60S ribosomal protein L3	RPL3	212	sp|P39023|RL3_HUMAN 60S ribosomal protein L3 OS=Homo sapiens GN=RPL3 PE=1 SV=2	Color2 [DarkGray]	1	4					6	6	6	11.9	11.9	11.9	46.108	0	46.439	1551200000	10	-0.260884	-0.341226	-0.255212	0.245272	0.291246	-0.0880251	0.0896912	0.155346	0.0117693	0.0833063	0.0752983	0.0538321	0.00240993	0.0184078	-0.0812321
+	2.25716	0.363674	P45880-2;P45880;P45880-1	P45880-2;P45880;P45880-1	Voltage-dependent anion-selective channel protein 2	VDAC2	220	sp|P45880-2|VDAC2_HUMAN Isoform 2 of Voltage-dependent anion-selective channel protein 2 OS=Homo sapiens GN=VDAC2;sp|P45880|VDAC2_HUMAN Voltage-dependent anion-selective channel protein 2 OS=Homo sapiens GN=VDAC2 PE=1 SV=2;sp|P45880-1|VDAC2_HUMAN Isoform 1	Color2 [DarkGray]	1	4					3	3	3	9.9	9.9	9.9	30.412	0	21.394	95763000	5	-0.144049	-0.128377	-0.244985	0.182491	0.157165	-0.231626	-0.239385	0.361045	0.197272	0.205741	0.00075779	0.222376	-0.0620102	-0.131253	-0.145163
+	1.93054	0.363387	P24539	P24539	ATP synthase F(0) complex subunit B1, mitochondrial	ATP5F1	177	sp|P24539|AT5F1_HUMAN ATP synthase F(0) complex subunit B1, mitochondrial OS=Homo sapiens GN=ATP5F1 PE=1 SV=2	Color2 [DarkGray]	1	4					1	1	1	3.1	3.1	3.1	28.908	0.0078431	6.0349	5178700	1	-0.107175	-0.154694	-0.50667	0.0457706	0.134295	0.124659	-0.0646344	0.143024	0.0619048	0.184562	0.039338	0.119098	0.00190633	0.0750837	-0.096469
+	1.62877	0.363172	O60506-4;O60506-3;O60506-2;O60506	O60506-4;O60506-3;O60506-2;O60506	Heterogeneous nuclear ribonucleoprotein Q	SYNCRIP	46	sp|O60506-4|HNRPQ_HUMAN Isoform 4 of Heterogeneous nuclear ribonucleoprotein Q OS=Homo sapiens GN=SYNCRIP;sp|O60506-3|HNRPQ_HUMAN Isoform 3 of Heterogeneous nuclear ribonucleoprotein Q OS=Homo sapiens GN=SYNCRIP;sp|O60506-2|HNRPQ_HUMAN Isoform 2 of Heterog	Color2 [DarkGray]	1	4					3	1	1	6.1	2.3	2.3	58.735	0.004329	6.3648	12200000	1	-0.251259	-0.20857	-0.1076	0.136697	-0.203457	0.249633	-0.00184091	-0.130026	0.335642	0.356867	0.133631	-0.319008	0.0525157	-0.0224698	-0.0207561
+	4.15798	0.360576	P15880	P15880	40S ribosomal protein S2	RPS2	146	sp|P15880|RS2_HUMAN 40S ribosomal protein S2 OS=Homo sapiens GN=RPS2 PE=1 SV=2	Color2 [DarkGray]	1	4					4	4	4	11.9	11.9	11.9	31.324	0	26.206	1427700000	6	-0.31338	-0.264872	-0.208392	0.375291	0.296405	0.0143639	0.130932	0.15659	0.089275	0.0771348	0.0704466	-0.0180515	-0.0846694	-0.218236	-0.102838
+	1.74123	0.359979	Q08211	Q08211	ATP-dependent RNA helicase A	DHX9	342	sp|Q08211|DHX9_HUMAN ATP-dependent RNA helicase A OS=Homo sapiens GN=DHX9 PE=1 SV=4	Color2 [DarkGray]	1	4					2	2	2	1.5	1.5	1.5	140.96	0	13.149	45686000	2	-0.240042	-0.231463	-0.428416	0.264634	0.265523	0.0975867	-0.0758704	0.308551	0.104199	-0.0295553	-0.143172	0.0497685	0.0493813	0.0834695	-0.0745944
+	1.67069	0.358645	P51648;P51648-2	P51648;P51648-2	Fatty aldehyde dehydrogenase	ALDH3A2	244	sp|P51648|AL3A2_HUMAN Fatty aldehyde dehydrogenase OS=Homo sapiens GN=ALDH3A2 PE=1 SV=1;sp|P51648-2|AL3A2_HUMAN Isoform 2 of Fatty aldehyde dehydrogenase OS=Homo sapiens GN=ALDH3A2	Color2 [DarkGray]	1	4					1	1	1	2.5	2.5	2.5	54.847	0	8.3572	16642000	1	0.0111762	-0.273356	-0.464189	0.058385	0.133394	0.0999919	0.329864	0.016637	0.261963	0.140726	0.0467616	-0.0157679	0.183598	-0.275292	-0.253891
+	1.9509	0.352111	O95478	O95478	Ribosome biogenesis protein NSA2 homolog	NSA2	67	sp|O95478|NSA2_HUMAN Ribosome biogenesis protein NSA2 homolog OS=Homo sapiens GN=NSA2 PE=1 SV=1	Color2 [DarkGray]	1	4					1	1	1	3.5	3.5	3.5	30.065	0	6.6722	22286000	1	-0.165315	-0.336035	-0.213334	0.322711	0.122252	0.100655	0.317254	-0.127899	0.191394	0.252612	0.139425	-0.105404	-0.0307306	-0.159577	-0.308009
+	2.49646	0.351992	P49207	P49207	60S ribosomal protein L34	RPL34	237	sp|P49207|RL34_HUMAN 60S ribosomal protein L34 OS=Homo sapiens GN=RPL34 PE=1 SV=3	Color2 [DarkGray]	1	4					2	2	2	13.7	13.7	13.7	13.293	0	15.081	128760000	3	-0.273964	-0.342499	-0.373599	0.00936578	0.157878	0.0492437	0.179246	-0.0545457	0.0403001	0.191192	-0.089061	0.256468	0.176927	0.138888	-0.0658391
+	2.20307	0.342565	P07954-2;P07954	P07954-2;P07954	Fumarate hydratase, mitochondrial	FH	109	sp|P07954-2|FUMH_HUMAN Isoform Cytoplasmic of Fumarate hydratase, mitochondrial OS=Homo sapiens GN=FH;sp|P07954|FUMH_HUMAN Fumarate hydratase, mitochondrial OS=Homo sapiens GN=FH PE=1 SV=3	Color2 [DarkGray]	1	4					1	1	1	1.9	1.9	1.9	50.212	0	6.8178	15516000	1	-0.490848	-0.430891	-0.291813	0.309722	0.241581	0.215368	0.0171975	0.080593	-0.00394262	-0.113583	-0.210877	0.105897	0.201493	0.164493	0.205609
+	3.58943	0.341911	Q02878	Q02878	60S ribosomal protein L6	RPL6	333	sp|Q02878|RL6_HUMAN 60S ribosomal protein L6 OS=Homo sapiens GN=RPL6 PE=1 SV=3	Color2 [DarkGray]	1	4					4	4	4	10.8	10.8	10.8	32.728	0	24.327	775450000	5	-0.173899	-0.283262	-0.33164	0.102292	0.181622	-0.165899	-0.100658	0.11086	0.0981634	0.0634325	0.043454	0.261841	0.116194	0.219725	-0.142225
+	2.89897	0.338667	P05141;P12235;Q9H0C2	P05141;P12235	ADP/ATP translocase 2;ADP/ATP translocase 2, N-terminally processed;ADP/ATP translocase 1	SLC25A5;SLC25A4	86	sp|P05141|ADT2_HUMAN ADP/ATP translocase 2 OS=Homo sapiens GN=SLC25A5 PE=1 SV=7;sp|P12235|ADT1_HUMAN ADP/ATP translocase 1 OS=Homo sapiens GN=SLC25A4 PE=1 SV=4	Color2 [DarkGray]	1	4					6	6	2	13.1	13.1	3.4	32.852	0	34.995	391760000	4	-0.163413	-0.238814	-0.348823	0.305918	0.166666	0.04511	-0.0790489	0.168955	0.109176	0.0688813	0.00625636	0.107627	0.00898196	-0.00925992	-0.148213
+	2.76252	0.338649	Q63HN8;Q63HN8-4;Q63HN8-6;Q63HN8-5	Q63HN8;Q63HN8-4	E3 ubiquitin-protein ligase RNF213	RNF213	401	sp|Q63HN8|RN213_HUMAN E3 ubiquitin-protein ligase RNF213 OS=Homo sapiens GN=RNF213 PE=1 SV=3;sp|Q63HN8-4|RN213_HUMAN Isoform 2 of E3 ubiquitin-protein ligase RNF213 OS=Homo sapiens GN=RNF213	Color2 [DarkGray]	1	4					4	4	4	0.7	0.7	0.7	591.4	0	25.359	75841000	5	-0.188653	-0.211991	-0.209963	-0.183225	0.0344297	-0.0382469	-0.281511	0.0587542	0.235769	0.0237038	0.222227	0.106471	0.217794	0.115118	0.0993235
+	2.32441	0.338	Q96HS1-2;Q96HS1	Q96HS1-2;Q96HS1	Serine/threonine-protein phosphatase PGAM5, mitochondrial	PGAM5	456	sp|Q96HS1-2|PGAM5_HUMAN Isoform 2 of Serine/threonine-protein phosphatase PGAM5, mitochondrial OS=Homo sapiens GN=PGAM5;sp|Q96HS1|PGAM5_HUMAN Serine/threonine-protein phosphatase PGAM5, mitochondrial OS=Homo sapiens GN=PGAM5 PE=1 SV=2	Color2 [DarkGray]	1	4					1	1	1	3.5	3.5	3.5	28.02	0	6.6192	24233000	1	-0.235091	-0.324619	-0.407172	0.330134	-0.0632225	0.174927	0.192441	-0.024243	-0.135401	0.135041	0.0874294	0.0803799	0.07838	-0.0548788	0.165895
+	3.08257	0.336597	Q00325-2;Q00325	Q00325-2;Q00325	Phosphate carrier protein, mitochondrial	SLC25A3	324	sp|Q00325-2|MPCP_HUMAN Isoform B of Phosphate carrier protein, mitochondrial OS=Homo sapiens GN=SLC25A3;sp|Q00325|MPCP_HUMAN Phosphate carrier protein, mitochondrial OS=Homo sapiens GN=SLC25A3 PE=1 SV=2	Color2 [DarkGray]	1	4					3	3	3	7.2	7.2	7.2	39.958	0	22.27	336190000	5	-0.361385	-0.32313	-0.242533	0.263076	0.220611	0.042532	0.147386	0.0460463	0.119648	-0.0688915	0.0135203	0.0368901	0.141819	0.0553618	-0.0909509
+	2.03927	0.334274	P46087;P46087-4;P46087-3;P46087-2	P46087;P46087-4;P46087-3;P46087-2	Probable 28S rRNA (cytosine(4447)-C(5))-methyltransferase	NOP2	221	sp|P46087|NOP2_HUMAN Putative ribosomal RNA methyltransferase NOP2 OS=Homo sapiens GN=NOP2 PE=1 SV=2;sp|P46087-4|NOP2_HUMAN Isoform 4 of Putative ribosomal RNA methyltransferase NOP2 OS=Homo sapiens GN=NOP2;sp|P46087-3|NOP2_HUMAN Isoform 3 of Putative ribo	Color2 [DarkGray]	1	4					2	2	2	2.5	2.5	2.5	89.301	0	15.304	56723000	2	-0.319621	-0.284357	-0.264985	-0.301824	-0.238141	-0.131757	0.161544	-0.140174	-0.034153	0.220697	0.132108	0.195427	0.401955	0.36938	0.233901
+	2.07863	0.330451	P06576	P06576	ATP synthase subunit beta, mitochondrial	ATP5B	94	sp|P06576|ATPB_HUMAN ATP synthase subunit beta, mitochondrial OS=Homo sapiens GN=ATP5B PE=1 SV=3	Color2 [DarkGray]	1	4					1	1	1	2.3	2.3	2.3	56.559	0	8.4785	17096000	1	-0.386763	-0.35256	-0.184846	0.258459	0.116903	0.131099	-0.0400589	0.104016	0.16382	-0.0960424	-0.0822142	0.22185	0.125673	0.138805	-0.11814
+	3.56453	0.326545	P02545-3;P02545;P02545-2;P02545-6;P02545-5;P02545-4;REV__Q5VX52	P02545-3;P02545;P02545-2;P02545-6;P02545-5;P02545-4	Prelamin-A/C;Lamin-A/C	LMNA	77	sp|P02545-3|LMNA_HUMAN Isoform ADelta10 of Prelamin-A/C OS=Homo sapiens GN=LMNA;sp|P02545|LMNA_HUMAN Prelamin-A/C OS=Homo sapiens GN=LMNA PE=1 SV=1;sp|P02545-2|LMNA_HUMAN Isoform C of Prelamin-A/C OS=Homo sapiens GN=LMNA;sp|P02545-6|LMNA_HUMAN Isoform 6 of	Color2 [DarkGray]	1	4					5	5	5	8.8	8.8	8.8	70.66	0	46.266	168300000	7	-0.224981	-0.309307	-0.247089	-0.00454178	0.277118	-0.0230707	-0.0333961	0.00397644	0.146651	0.0400282	0.0736881	0.218083	0.0788122	0.0335976	-0.02957
+	1.83302	0.323335	P35637-2;P35637	P35637-2;P35637	RNA-binding protein FUS	FUS	203	sp|P35637-2|FUS_HUMAN Isoform Short of RNA-binding protein FUS OS=Homo sapiens GN=FUS;sp|P35637|FUS_HUMAN RNA-binding protein FUS OS=Homo sapiens GN=FUS PE=1 SV=1	Color2 [DarkGray]	1	4					1	1	1	1.5	1.5	1.5	53.354	0.0078585	6.0349	98246000	2	0.0243244	-0.0965376	-0.208591	0.0207214	0.079854	-0.25593	-0.533545	0.111478	0.223217	0.449007	0.13523	0.417799	-0.0665474	-0.0866394	-0.21384
+	1.72244	0.314044	P62829	P62829	60S ribosomal protein L23	RPL23	294	sp|P62829|RL23_HUMAN 60S ribosomal protein L23 OS=Homo sapiens GN=RPL23 PE=1 SV=1	Color2 [DarkGray]	1	4					1	1	1	7.1	7.1	7.1	14.865	0	7.2317	773860000	2	-0.254511	-0.407777	-0.13054	0.208228	0.277017	0.0681633	0.173486	-0.1433	0.223658	0.0330299	0.0856852	-0.0220963	-0.0291744	0.0090622	-0.0909315
+	1.99916	0.312198	Q12906-4;Q12906-6;Q12906-7	Q12906-4;Q12906-6;Q12906-7			347	sp|Q12906-4|ILF3_HUMAN Isoform 4 of Interleukin enhancer-binding factor 3 OS=Homo sapiens GN=ILF3;sp|Q12906-6|ILF3_HUMAN Isoform 6 of Interleukin enhancer-binding factor 3 OS=Homo sapiens GN=ILF3;sp|Q12906-7|ILF3_HUMAN Isoform 7 of Interleukin enhancer-bin	Color2 [DarkGray]	1	4					1	1	1	1.1	1.1	1.1	75.508	0.0060362	6.1089	13676000	1	-0.168086	-0.324762	-0.0599319	0.166044	0.0508993	0.126439	0.31981	-0.0206749	0.215657	0.100214	0.216556	-0.247146	0.00563984	-0.241949	-0.138709
+	2.73087	0.310216	P62280	P62280	40S ribosomal protein S11	RPS11	283	sp|P62280|RS11_HUMAN 40S ribosomal protein S11 OS=Homo sapiens GN=RPS11 PE=1 SV=3	Color2 [DarkGray]	1	4					3	3	3	16.5	16.5	16.5	18.431	0	22.131	317160000	7	-0.222185	-0.313722	-0.182476	0.244722	0.29914	0.173075	0.0930839	0.0727611	0.180481	0.0604806	-0.030703	0.0422654	-0.067451	-0.095757	-0.253716
+	1.98478	0.29608	Q07666-2;Q07666	Q07666-2;Q07666	KH domain-containing, RNA-binding, signal transduction-associated protein 1	KHDRBS1	340	sp|Q07666-2|KHDR1_HUMAN Isoform 2 of KH domain-containing, RNA-binding, signal transduction-associated protein 1 OS=Homo sapiens GN=KHDRBS1;sp|Q07666|KHDR1_HUMAN KH domain-containing, RNA-binding, signal transduction-associated protein 1 OS=Homo sapiens GN	Color2 [DarkGray]	1	4					1	1	1	2.4	2.4	2.4	45.86	0	7.2206	13599000	1	-0.0740987	-0.15324	-0.0985137	-0.220555	-0.068265	-0.208804	-0.146552	0.0341005	0.127277	0.379136	0.209335	0.253533	0.0812654	-0.159409	0.0447902
+	2.38305	0.287682	Q9UNX3;P61254	Q9UNX3;P61254	60S ribosomal protein L26-like 1;60S ribosomal protein L26	RPL26L1;RPL26	269	sp|Q9UNX3|RL26L_HUMAN 60S ribosomal protein L26-like 1 OS=Homo sapiens GN=RPL26L1 PE=1 SV=1;sp|P61254|RL26_HUMAN 60S ribosomal protein L26 OS=Homo sapiens GN=RPL26 PE=1 SV=1	Color2 [DarkGray]	1	4					2	2	2	11.7	11.7	11.7	17.256	0	13.327	75784000	2	-0.244557	-0.265814	-0.107587	0.0867589	0.131404	0.111699	-0.140726	0.0336641	0.144828	0.170484	-0.0221945	0.0778402	0.121167	0.0952972	-0.192263
+	1.92646	0.286427	Q9NX63	Q9NX63	MICOS complex subunit MIC19	CHCHD3	501	sp|Q9NX63|CHCH3_HUMAN Coiled-coil-helix-coiled-coil-helix domain-containing protein 3, mitochondrial OS=Homo sapiens GN=CHCHD3 PE=1 SV=1	Color2 [DarkGray]	1	4					1	1	1	3.5	3.5	3.5	26.152	0.0045767	6.5327	21896000	2	-0.270419	-0.220752	-0.315577	0.313576	0.106359	0.363943	0.260464	-0.102761	0.0947035	0.184537	-0.106434	-0.186879	0.00456982	-0.161935	0.0366056
+	4.34394	0.273098	Q9Y6N5	Q9Y6N5	Sulfide:quinone oxidoreductase, mitochondrial	SQRDL	541	sp|Q9Y6N5|SQRD_HUMAN Sulfide:quinone oxidoreductase, mitochondrial OS=Homo sapiens GN=SQRDL PE=1 SV=1	Color2 [DarkGray]	1	4					2	2	2	3.3	3.3	3.3	49.96	0	12.233	43424000	2	-0.137673	-0.182547	-0.196968	0.190965	0.130641	-0.0917188	0.0878171	0.0735482	0.116535	0.0751609	0.137566	-0.063923	0.060295	-0.033394	-0.166305
+	2.26096	0.27155	Q5SSJ5-3;Q5SSJ5-2;Q5SSJ5	Q5SSJ5-3;Q5SSJ5-2;Q5SSJ5	Heterochromatin protein 1-binding protein 3	HP1BP3	396	sp|Q5SSJ5-3|HP1B3_HUMAN Isoform 3 of Heterochromatin protein 1-binding protein 3 OS=Homo sapiens GN=HP1BP3;sp|Q5SSJ5-2|HP1B3_HUMAN Isoform 2 of Heterochromatin protein 1-binding protein 3 OS=Homo sapiens GN=HP1BP3;sp|Q5SSJ5|HP1B3_HUMAN Heterochromatin prot	Color2 [DarkGray]	1	4					3	3	3	7.2	7.2	7.2	44.434	0	21.227	30515000	3	-0.264948	-0.220101	-0.325642	-0.104771	-0.0478099	-0.00152709	-0.0389121	-0.102338	-0.0510495	0.148098	0.0105703	0.305412	0.199052	0.356507	0.13746
+	2.28474	0.256438	O00483	O00483	Cytochrome c oxidase subunit NDUFA4	NDUFA4	27	sp|O00483|NDUA4_HUMAN NADH dehydrogenase [ubiquinone] 1 alpha subcomplex subunit 4 OS=Homo sapiens GN=NDUFA4 PE=1 SV=1	Color2 [DarkGray]	1	4					2	2	2	19.8	19.8	19.8	9.3697	0	11.402	47052000	3	-0.161322	-0.103183	-0.33557	0.18872	0.0600976	0.0649089	0.0160407	0.10076	0.00203025	0.0379094	0.0849513	-0.0973731	0.100401	0.0625361	-0.0209075
+	2.0602	0.24689	P52701;P52701-2	P52701;P52701-2	DNA mismatch repair protein Msh6	MSH6	247	sp|P52701|MSH6_HUMAN DNA mismatch repair protein Msh6 OS=Homo sapiens GN=MSH6 PE=1 SV=2;sp|P52701-2|MSH6_HUMAN Isoform GTBP-alt of DNA mismatch repair protein Msh6 OS=Homo sapiens GN=MSH6	Color2 [A=255, R=169, G=169, B=169]	1	4					2	2	2	1.3	1.3	1.3	152.78	0	12.746	16751000	2	-0.107271	-0.326913	-0.227996	-0.00662727	-0.0643246	0.0581787	0.117424	-0.169893	0.0655811	0.146441	0.150053	0.282499	0.0941236	-0.0890181	0.0777424
+	2.11362	0.24563	Q9NZB2;Q9NZB2-6;Q9NZB2-4;Q9NZB2-2;Q9NZB2-5	Q9NZB2;Q9NZB2-6;Q9NZB2-4	Constitutive coactivator of PPAR-gamma-like protein 1	FAM120A	503	sp|Q9NZB2|F120A_HUMAN Constitutive coactivator of PPAR-gamma-like protein 1 OS=Homo sapiens GN=FAM120A PE=1 SV=2;sp|Q9NZB2-6|F120A_HUMAN Isoform F of Constitutive coactivator of PPAR-gamma-like protein 1 OS=Homo sapiens GN=FAM120A;sp|Q9NZB2-4|F120A_HUMAN I	Color2 [A=255, R=169, G=169, B=169]	1	4					3	3	3	3.2	3.2	3.2	121.89	0	19.224	13752000	3	-0.138106	-0.103648	-0.141889	0.0436244	0.0386872	0.281914	0.10677	-0.0561996	0.0482249	0.0861716	0.0596966	0.0387721	-0.170742	-0.117138	0.0238614
+	2.57738	0.245406	P46779;P46779-2;P46779-3;P46779-4;P46779-5	P46779;P46779-2;P46779-3;P46779-4;P46779-5	60S ribosomal protein L28	RPL28	226	sp|P46779|RL28_HUMAN 60S ribosomal protein L28 OS=Homo sapiens GN=RPL28 PE=1 SV=3;sp|P46779-2|RL28_HUMAN Isoform 2 of 60S ribosomal protein L28 OS=Homo sapiens GN=RPL28;sp|P46779-3|RL28_HUMAN Isoform 3 of 60S ribosomal protein L28 OS=Homo sapiens GN=RPL28;	Color2 [DarkGray]	1	4					7	7	7	34.3	34.3	34.3	15.747	0	53.061	975230000	8	-0.179138	-0.359771	-0.179538	0.287925	0.313375	0.0492197	0.149225	0.023399	-0.0267157	0.00697956	0.0200325	0.0121504	-0.0177244	-0.0123428	-0.0870766
