## Supplementary table 4 for "Mitophagy-related prohibitin 2 is an orthoflavivirus restriction factor targeted for degradation during infection"

### Sheet: Sheet1
Table S4. Summary of WNV-NS5-host protein-protein interaction networks. Related to Figures 2 and S1.
Significant	-LOG(P-VALUE)	Difference	Protein IDs	Majority protein IDs	Protein names	Gene names	id	Fasta headers	Symbol color	Symbol type	Symbol size	Show label	Only identified by site	Reverse	Potential contaminant	Peptides	Razor + unique peptides	Unique peptides	Sequence coverage [%]	Unique + razor sequence coverage [%]	Unique sequence coverage [%]	Mol. weight [kDa]	Q-value	Score	Intensity	MS/MS count	Control_1	Control_2	Control_4	ZIKV_1	ZIKV_2	ZIKV_3	ZIKV_4	USUV_1	USUV_2	USUV_3	USUV_4	WNV_1	WNV_2	WNV_3	WNV_4
+	4.75226	3.64624	WNVNS5	WNVNS5			549	sp|WNVNS5|WNVNS5 OS=WNV GN=NS5	Color2 [DarkGray]	1	4					22	22	18	22.8	22.8	19.3	103.29	0	180.08	21204000000	101	-1.40472	-1.50945	-0.569882	-1.44798	-0.978792	-1.18185	-1.18569	-0.585426	-0.371445	-0.293851	-0.410476	2.26481	2.56902	2.54947	2.55627
+	3.9681	2.03846	P07942	P07942	Laminin subunit beta-1	LAMB1	106	sp|P07942|LAMB1_HUMAN Laminin subunit beta-1 OS=Homo sapiens GN=LAMB1 PE=1 SV=2	Color2 [DarkGray]	1	4					2	2	2	0.9	0.9	0.9	198.04	0	12.688	25153000	2	-0.728937	-1.06098	-0.537734	-0.776806	-0.764725	-0.704101	-1.36279	0.154748	0.562838	0.211781	-0.0436117	1.14034	1.52777	0.911384	1.47083
+	3.16537	1.90206	P11047;REV__Q9NQS7-2;REV__Q9NQS7	P11047	Laminin subunit gamma-1	LAMC1	128	sp|P11047|LAMC1_HUMAN Laminin subunit gamma-1 OS=Homo sapiens GN=LAMC1 PE=1 SV=3	Color2 [DarkGray]	1	4					4	4	4	2.4	2.4	2.4	177.6	0	28.642	77951000	5	-0.746864	-1.00626	-0.105146	-1.08177	-0.947505	-0.966409	-1.12642	0.0753559	0.478729	0.169237	0.1265	1.07515	1.49055	0.938128	1.62673
+	4.44162	1.46629	P07305;P07305-2	P07305;P07305-2	Histone H1.0;Histone H1.0, N-terminally processed	H1F0	101	sp|P07305|H10_HUMAN Histone H1.0 OS=Homo sapiens GN=H1F0 PE=1 SV=3;sp|P07305-2|H10_HUMAN Isoform 2 of Histone H1.0 OS=Homo sapiens GN=H1F0	Color2 [DarkGray]	1	4					5	5	5	21.1	21.1	21.1	20.863	0	37.851	2300900000	5	-0.368606	-0.583688	-0.438331	-0.956968	-0.662378	-0.833545	-0.335701	-0.118547	-0.442199	0.491914	0.237055	1.03427	0.884282	1.25378	0.838669
+	4.80491	1.29559	Q13151	Q13151	Heterogeneous nuclear ribonucleoprotein A0	HNRNPA0	348	sp|Q13151|ROA0_HUMAN Heterogeneous nuclear ribonucleoprotein A0 OS=Homo sapiens GN=HNRNPA0 PE=1 SV=1	Color2 [DarkGray]	1	4					3	3	3	7.9	7.9	7.9	30.84	0	18.602	276490000	4	-0.576722	-0.883082	-0.65929	-0.36386	-0.329954	-0.376466	-0.383067	0.177608	0.330037	0.413708	0.294185	0.570283	0.626143	0.481861	0.678615
+	3.59738	1.26818	O00468-2;O00468-6;O00468-3;O00468-5;O00468-4;O00468-7;O00468	O00468-2;O00468-6;O00468-3;O00468-5;O00468-4;O00468-7;O00468	Agrin;Agrin N-terminal 110 kDa subunit;Agrin C-terminal 110 kDa subunit;Agrin C-terminal 90 kDa fragment;Agrin C-terminal 22 kDa fragment	AGRN	26	sp|O00468-2|AGRIN_HUMAN Isoform 2 of Agrin OS=Homo sapiens GN=AGRN;sp|O00468-6|AGRIN_HUMAN Isoform 6 of Agrin OS=Homo sapiens GN=AGRN;sp|O00468-3|AGRIN_HUMAN Isoform 3 of Agrin OS=Homo sapiens GN=AGRN;sp|O00468-5|AGRIN_HUMAN Isoform 5 of Agrin OS=Homo sapi	Color2 [DarkGray]	1	4					1	1	1	0.7	0.7	0.7	205.43	0	10.042	27652000	1	-0.563379	-0.309421	-0.121115	-0.869316	-0.760297	0.358832	-1.20812	-0.100333	0.121289	-0.0544185	-0.241234	0.956449	0.990835	0.66221	1.13801
+	4.52693	1.13181	Q14978;Q14978-3;Q14978-2	Q14978;Q14978-3;Q14978-2	Nucleolar and coiled-body phosphoprotein 1	NOLC1	373	sp|Q14978|NOLC1_HUMAN Nucleolar and coiled-body phosphoprotein 1 OS=Homo sapiens GN=NOLC1 PE=1 SV=2;sp|Q14978-3|NOLC1_HUMAN Isoform 3 of Nucleolar and coiled-body phosphoprotein 1 OS=Homo sapiens GN=NOLC1;sp|Q14978-2|NOLC1_HUMAN Isoform Beta of Nucleolar a	Color2 [DarkGray]	1	4					9	9	9	11.7	11.7	11.7	73.602	0	60.013	365080000	12	-0.58983	-0.752469	-0.595214	-0.576098	-0.486838	-0.485511	-0.41458	0.269922	0.666945	0.463214	0.556564	0.331841	0.608283	0.5874	0.41637
+	2.13146	1.12317	P39060-2;P39060-1;P39060	P39060-2;P39060-1;P39060	Collagen alpha-1(XVIII) chain;Endostatin	COL18A1	213	sp|P39060-2|COIA1_HUMAN Isoform 3 of Collagen alpha-1(XVIII) chain OS=Homo sapiens GN=COL18A1;sp|P39060-1|COIA1_HUMAN Isoform 2 of Collagen alpha-1(XVIII) chain OS=Homo sapiens GN=COL18A1;sp|P39060|COIA1_HUMAN Collagen alpha-1(XVIII) chain OS=Homo sapiens	Color2 [DarkGray]	1	4					1	1	1	1.3	1.3	1.3	135.76	0	13.721	18182000	1	-0.224646	-0.501948	0.190618	-0.724612	-0.596041	-1.36365	-0.93487	0.244633	0.225337	-0.123528	0.0306632	0.69468	1.13218	0.490883	1.4603
+	3.48167	1.09817	Q9BPU6	Q9BPU6	Dihydropyrimidinase-related protein 5	DPYSL5	466	sp|Q9BPU6|DPYL5_HUMAN Dihydropyrimidinase-related protein 5 OS=Homo sapiens GN=DPYSL5 PE=1 SV=1	Color2 [DarkGray]	1	4					1	1	1	1.2	1.2	1.2	61.421	0.00409	6.1879	642290000	1	-0.458496	-0.214902	-0.637453	-0.318265	-0.318292	-0.555272	-0.116493	-0.318462	-0.115474	0.363864	0.0443593	0.501818	0.621554	0.912781	0.608732
+	2.88731	1.06707	P15311;P35241-4;P26038;P35241;P35241-5	P15311;P35241-4;P26038;P35241;P35241-5	Ezrin;Radixin;Moesin	EZR;RDX;MSN	145	sp|P15311|EZRI_HUMAN Ezrin OS=Homo sapiens GN=EZR PE=1 SV=4;sp|P35241-4|RADI_HUMAN Isoform 4 of Radixin OS=Homo sapiens GN=RDX;sp|P26038|MOES_HUMAN Moesin OS=Homo sapiens GN=MSN PE=1 SV=3;sp|P35241|RADI_HUMAN Radixin OS=Homo sapiens GN=RDX PE=1 SV=1;sp|P35	Color2 [DarkGray]	1	4					2	2	2	2.4	2.4	2.4	69.412	0	11.267	72717000	3	-0.221144	-0.216552	0.225489	-0.534411	-0.47491	-0.526959	-0.32157	-0.527426	-0.520645	-0.434197	-0.43303	0.784725	0.981501	0.871182	1.34795
+	4.12446	1.01427	Q9Y3T9	Q9Y3T9	Nucleolar complex protein 2 homolog	NOC2L	533	sp|Q9Y3T9|NOC2L_HUMAN Nucleolar complex protein 2 homolog OS=Homo sapiens GN=NOC2L PE=1 SV=4	Color2 [DarkGray]	1	4					1	1	1	1.2	1.2	1.2	84.918	0.0059524	6.081	16199000	1	-0.428976	-0.493616	-0.153922	-0.362148	-0.182783	-0.318922	-0.20835	-0.139277	0.00551287	-0.232256	-0.106998	0.762124	0.649127	0.636927	0.573559
+	2.58041	0.982985	Q5SW79-2;Q5SW79-3;Q5SW79	Q5SW79-2;Q5SW79-3;Q5SW79	Centrosomal protein of 170 kDa	CEP170	397	sp|Q5SW79-2|CE170_HUMAN Isoform 2 of Centrosomal protein of 170 kDa OS=Homo sapiens GN=CEP170;sp|Q5SW79-3|CE170_HUMAN Isoform 3 of Centrosomal protein of 170 kDa OS=Homo sapiens GN=CEP170;sp|Q5SW79|CE170_HUMAN Centrosomal protein of 170 kDa OS=Homo sapiens	Color2 [DarkGray]	1	4					1	1	1	1	1	1	161.41	0.0044444	6.434	6680700	1	-0.227539	-0.639993	0.194181	-0.269037	-0.307886	-0.244576	-0.217774	-0.489328	-0.15962	-0.428609	-0.243957	0.780691	0.642263	0.751653	0.85953
+	3.38846	0.910738	P27708	P27708	CAD protein;Glutamine-dependent carbamoyl-phosphate synthase;Aspartate carbamoyltransferase;Dihydroorotase	CAD	184	sp|P27708|PYR1_HUMAN CAD protein OS=Homo sapiens GN=CAD PE=1 SV=3	Color2 [DarkGray]	1	4					1	1	1	0.7	0.7	0.7	242.98	0.0042105	6.2843	5392000	1	-0.164918	-0.0566106	-0.461286	-0.201518	-0.232964	-0.0245986	-0.587173	-0.583632	-0.157649	-0.11748	-0.144704	0.678379	0.86777	0.593894	0.592492
+	2.855	0.779179	Q71DI3;Q16695;P68431;Q6NXT2	Q71DI3;Q16695;P68431	Histone H3.2;Histone H3.1t;Histone H3.1	HIST2H3A;HIST3H3;HIST1H3A	313	sp|Q71DI3|H32_HUMAN Histone H3.2 OS=Homo sapiens GN=HIST2H3A PE=1 SV=3;sp|Q16695|H31T_HUMAN Histone H3.1t OS=Homo sapiens GN=HIST3H3 PE=1 SV=3;sp|P68431|H31_HUMAN Histone H3.1 OS=Homo sapiens GN=HIST1H3A PE=1 SV=2	Color2 [DarkGray]	1	4					4	4	2	17.6	17.6	7.4	15.388	0	26.134	2116000000	9	-0.189294	-0.102273	-0.442229	-0.322183	-0.151975	-0.315728	-0.366817	-0.215498	-0.201499	0.256877	-0.0877017	0.559871	0.483163	0.7803	0.314987
+	2.48301	0.69334	Q13501-2;Q13501	Q13501-2;Q13501	Sequestosome-1	SQSTM1	356	sp|Q13501-2|SQSTM_HUMAN Isoform 2 of Sequestosome-1 OS=Homo sapiens GN=SQSTM1;sp|Q13501|SQSTM_HUMAN Sequestosome-1 OS=Homo sapiens GN=SQSTM1 PE=1 SV=1	Color2 [DarkGray]	1	4					1	1	1	3.9	3.9	3.9	38.629	0	14.409	185400000	2	-0.361878	-0.458964	-0.271809	-0.253533	-0.165368	-0.168966	-0.100228	-0.148958	0.239255	0.126099	0.247856	0.40503	0.52679	-0.0383235	0.422997
+	3.52139	0.683846	P05387	P05387	60S acidic ribosomal protein P2	RPLP2	88	sp|P05387|RLA2_HUMAN 60S acidic ribosomal protein P2 OS=Homo sapiens GN=RPLP2 PE=1 SV=1	Color2 [DarkGray]	1	4					1	1	1	28.7	28.7	28.7	11.665	0	11.558	31566000	3	-0.162434	-0.151286	-0.373363	-0.15242	-0.0967573	0.0874439	-0.283265	-0.0634331	-0.123293	-0.250067	-0.250398	0.411088	0.321802	0.514129	0.572254
+	2.30818	0.651722	O76021	O76021	Ribosomal L1 domain-containing protein 1	RSL1D1	60	sp|O76021|RL1D1_HUMAN Ribosomal L1 domain-containing protein 1 OS=Homo sapiens GN=RSL1D1 PE=1 SV=3	Color2 [DarkGray]	1	4					3	3	3	10.2	10.2	10.2	54.972	0	28.799	42956000	2	-0.308504	-0.296961	-0.752946	-0.078679	-0.0399502	0.108508	0.0228807	-0.024453	0.104799	0.253069	0.21656	0.387923	0.267923	0.150912	-0.0110825
+	5.25769	0.625208	O75643-2;O75643	O75643-2;O75643	U5 small nuclear ribonucleoprotein 200 kDa helicase	SNRNP200	57	sp|O75643-2|U520_HUMAN Isoform 2 of U5 small nuclear ribonucleoprotein 200 kDa helicase OS=Homo sapiens GN=SNRNP200;sp|O75643|U520_HUMAN U5 small nuclear ribonucleoprotein 200 kDa helicase OS=Homo sapiens GN=SNRNP200 PE=1 SV=2	Color2 [DarkGray]	1	4					1	1	1	1.4	1.4	1.4	71.471	0.0044346	6.4327	24260000	2	-0.304489	-0.257037	-0.285045	-0.340675	-0.267855	-0.0695257	-0.250918	-0.124156	0.259156	0.229631	0.0388432	0.261149	0.39358	0.357083	0.360257
+	2.54373	0.593044	P62805	P62805	Histone H4	HIST1H4A	291	sp|P62805|H4_HUMAN Histone H4 OS=Homo sapiens GN=HIST1H4A PE=1 SV=2	Color2 [DarkGray]	1	4					3	3	3	21.4	21.4	21.4	11.367	0	26.413	1732600000	6	-0.167486	-0.0518114	-0.199065	-0.435033	-0.29004	-0.251347	-0.149862	-0.155099	-0.242159	0.143347	-0.0158016	0.318197	0.375776	0.762559	0.357827
+	3.99323	0.58982	P46087;P46087-4;P46087-3;P46087-2	P46087;P46087-4;P46087-3;P46087-2	Probable 28S rRNA (cytosine(4447)-C(5))-methyltransferase	NOP2	221	sp|P46087|NOP2_HUMAN Putative ribosomal RNA methyltransferase NOP2 OS=Homo sapiens GN=NOP2 PE=1 SV=2;sp|P46087-4|NOP2_HUMAN Isoform 4 of Putative ribosomal RNA methyltransferase NOP2 OS=Homo sapiens GN=NOP2;sp|P46087-3|NOP2_HUMAN Isoform 3 of Putative ribo	Color2 [DarkGray]	1	4					2	2	2	2.5	2.5	2.5	89.301	0	15.304	56723000	2	-0.319621	-0.284357	-0.264985	-0.301824	-0.238141	-0.131757	0.161544	-0.140174	-0.034153	0.220697	0.132108	0.195427	0.401955	0.36938	0.233901
+	2.98556	0.584846	Q53GQ0	Q53GQ0	Very-long-chain 3-oxoacyl-CoA reductase	HSD17B12	393	sp|Q53GQ0|DHB12_HUMAN Estradiol 17-beta-dehydrogenase 12 OS=Homo sapiens GN=HSD17B12 PE=1 SV=2	Color2 [DarkGray]	1	4					1	1	1	2.6	2.6	2.6	34.324	0	6.6571	62149000	1	-0.287848	-0.599303	-0.442713	0.253779	0.165317	0.242114	0.112675	-0.0242414	0.125002	-0.0471706	-0.0638399	0.186563	0.276268	0.0723982	0.0310011
+	4.10504	0.57389	P07954-2;P07954	P07954-2;P07954	Fumarate hydratase, mitochondrial	FH	109	sp|P07954-2|FUMH_HUMAN Isoform Cytoplasmic of Fumarate hydratase, mitochondrial OS=Homo sapiens GN=FH;sp|P07954|FUMH_HUMAN Fumarate hydratase, mitochondrial OS=Homo sapiens GN=FH PE=1 SV=3	Color2 [DarkGray]	1	4					1	1	1	1.9	1.9	1.9	50.212	0	6.8178	15516000	1	-0.490848	-0.430891	-0.291813	0.309722	0.241581	0.215368	0.0171975	0.080593	-0.00394262	-0.113583	-0.210877	0.105897	0.201493	0.164493	0.205609
+	2.43415	0.568754	P16401	P16401	Histone H1.5	HIST1H1B	148	sp|P16401|H15_HUMAN Histone H1.5 OS=Homo sapiens GN=HIST1H1B PE=1 SV=3	Color2 [DarkGray]	1	4					12	8	8	42.9	31.4	31.4	22.58	0	68.046	1295600000	25	-0.0829596	-0.0967173	-0.0872835	-0.632149	-0.434679	-0.213071	-0.180626	0.00434837	-0.401761	0.167859	0.037973	0.437993	0.33273	0.803571	0.344774
+	1.59794	0.560022	Q92522	Q92522	Histone H1x	H1FX	437	sp|Q92522|H1X_HUMAN Histone H1x OS=Homo sapiens GN=H1FX PE=1 SV=1	Color2 [DarkGray]	1	4					2	2	2	10.8	10.8	10.8	22.487	0	14.536	45063000	2	0.0409869	0.122178	-0.262472	-0.892665	-0.30878	-0.606236	-0.0294639	0.00802313	-0.272985	0.0389641	0.0547713	0.38113	0.449386	1.00932	0.267846
+	3.12684	0.546731	Q99623;Q99623-2	Q99623;Q99623-2	Prohibitin-2	PHB2	463	sp|Q99623|PHB2_HUMAN Prohibitin-2 OS=Homo sapiens GN=PHB2 PE=1 SV=2;sp|Q99623-2|PHB2_HUMAN Isoform 2 of Prohibitin-2 OS=Homo sapiens GN=PHB2	Color2 [DarkGray]	1	4					3	3	3	9.4	9.4	9.4	33.296	0	21.345	269840000	6	-0.528855	-0.41067	-0.737324	0.494892	0.333622	0.164914	-0.0394351	0.354149	0.157777	0.151429	0.108374	0.0602697	-0.00842444	-0.0197236	-0.0809962
+	2.0315	0.541417	P84243	P84243	Histone H3.3	H3F3A	323	sp|P84243|H33_HUMAN Histone H3.3 OS=Homo sapiens GN=H3F3A PE=1 SV=2	Color2 [DarkGray]	1	4					3	1	1	17.6	7.4	7.4	15.328	0.0042283	6.3162	10815000	1	-0.334111	-0.00454731	-0.503849	-0.207393	-0.434743	0.289423	0.227104	-0.111058	0.019265	0.227329	-0.209742	0.29795	0.421251	0.298708	0.0244148
+	3.10584	0.531319	P08621-3;P08621-2;P08621	P08621-3;P08621-2;P08621	U1 small nuclear ribonucleoprotein 70 kDa	SNRNP70	115	sp|P08621-3|RU17_HUMAN Isoform 3 of U1 small nuclear ribonucleoprotein 70 kDa OS=Homo sapiens GN=SNRNP70;sp|P08621-2|RU17_HUMAN Isoform 2 of U1 small nuclear ribonucleoprotein 70 kDa OS=Homo sapiens GN=SNRNP70;sp|P08621|RU17_HUMAN U1 small nuclear ribonucl	Color2 [DarkGray]	1	4					2	2	2	10.8	10.8	10.8	19.79	0	13.119	24034000	2	-0.377983	-0.210426	-0.260168	-0.103717	-0.254486	-0.103811	-0.0794259	-0.178002	0.00106322	0.228963	0.344152	0.278341	0.264615	0.0746659	0.37622
+	4.71471	0.523614	Q9NR30;Q9NR30-2	Q9NR30;Q9NR30-2	Nucleolar RNA helicase 2	DDX21	489	sp|Q9NR30|DDX21_HUMAN Nucleolar RNA helicase 2 OS=Homo sapiens GN=DDX21 PE=1 SV=5;sp|Q9NR30-2|DDX21_HUMAN Isoform 2 of Nucleolar RNA helicase 2 OS=Homo sapiens GN=DDX21	Color2 [DarkGray]	1	4					6	6	6	7.9	7.9	7.9	87.343	0	42.03	295910000	7	-0.370655	-0.286849	-0.382857	0.0916591	0.00949815	0.12362	-0.0359254	-0.0174126	0.0331159	0.0665708	0.0619274	0.190901	0.227204	0.179502	0.109701
+	3.63409	0.519838	Q5SSJ5-3;Q5SSJ5-2;Q5SSJ5	Q5SSJ5-3;Q5SSJ5-2;Q5SSJ5	Heterochromatin protein 1-binding protein 3	HP1BP3	396	sp|Q5SSJ5-3|HP1B3_HUMAN Isoform 3 of Heterochromatin protein 1-binding protein 3 OS=Homo sapiens GN=HP1BP3;sp|Q5SSJ5-2|HP1B3_HUMAN Isoform 2 of Heterochromatin protein 1-binding protein 3 OS=Homo sapiens GN=HP1BP3;sp|Q5SSJ5|HP1B3_HUMAN Heterochromatin prot	Color2 [DarkGray]	1	4					3	3	3	7.2	7.2	7.2	44.434	0	21.227	30515000	3	-0.264948	-0.220101	-0.325642	-0.104771	-0.0478099	-0.00152709	-0.0389121	-0.102338	-0.0510495	0.148098	0.0105703	0.305412	0.199052	0.356507	0.13746
+	3.37369	0.467071	P46778	P46778	60S ribosomal protein L21	RPL21	225	sp|P46778|RL21_HUMAN 60S ribosomal protein L21 OS=Homo sapiens GN=RPL21 PE=1 SV=2	Color2 [DarkGray]	1	4					2	2	2	8.8	8.8	8.8	18.565	0	11.931	132280000	2	-0.40533	-0.486031	-0.242428	0.185861	0.277252	-0.11402	0.102016	-0.00298672	0.174002	0.121705	0.033395	0.14373	0.102364	0.0725758	0.0378954
+	2.82482	0.456632	P49207	P49207	60S ribosomal protein L34	RPL34	237	sp|P49207|RL34_HUMAN 60S ribosomal protein L34 OS=Homo sapiens GN=RPL34 PE=1 SV=3	Color2 [DarkGray]	1	4					2	2	2	13.7	13.7	13.7	13.293	0	15.081	128760000	3	-0.273964	-0.342499	-0.373599	0.00936578	0.157878	0.0492437	0.179246	-0.0545457	0.0403001	0.191192	-0.089061	0.256468	0.176927	0.138888	-0.0658391
+	4.2618	0.454016	P46777	P46777	60S ribosomal protein L5	RPL5	224	sp|P46777|RL5_HUMAN 60S ribosomal protein L5 OS=Homo sapiens GN=RPL5 PE=1 SV=3	Color2 [DarkGray]	1	4					2	2	2	5.4	5.4	5.4	34.362	0	11.839	73448000	2	-0.442303	-0.298732	-0.359085	-0.0435722	-0.167892	0.0948727	-0.0528486	0.246718	0.259082	0.261585	0.152941	0.12058	0.089288	0.105422	0.0339453
+	2.74642	0.444807	Q9H9B4	Q9H9B4	Sideroflexin-1	SFXN1	483	sp|Q9H9B4|SFXN1_HUMAN Sideroflexin-1 OS=Homo sapiens GN=SFXN1 PE=1 SV=4	Color2 [DarkGray]	1	4					1	1	1	3.1	3.1	3.1	35.619	0	7.0269	39306000	1	-0.2627	-0.543221	-0.243021	0.268137	0.0580484	0.0390331	0.125627	0.104877	0.102958	-0.0753611	0.0449859	0.13077	0.13608	0.0836641	0.0301238
+	2.37749	0.443729	Q7Z7K6-3;Q7Z7K6	Q7Z7K6-3;Q7Z7K6	Centromere protein V	CENPV	417	sp|Q7Z7K6-3|CENPV_HUMAN Isoform 3 of Centromere protein V OS=Homo sapiens GN=CENPV;sp|Q7Z7K6|CENPV_HUMAN Centromere protein V OS=Homo sapiens GN=CENPV PE=1 SV=1	Color2 [DarkGray]	1	4					1	1	1	2.9	2.9	2.9	29.73	0.0060606	6.1316	15347000	1	-0.0752543	-0.188377	-0.0868291	-0.247871	-0.16511	-0.158788	-0.276955	-0.127373	-0.0984152	0.110391	0.00694574	0.123184	0.335425	0.308935	0.540092
+	2.54824	0.443682	Q08380	Q08380	Galectin-3-binding protein	LGALS3BP	343	sp|Q08380|LG3BP_HUMAN Galectin-3-binding protein OS=Homo sapiens GN=LGALS3BP PE=1 SV=1	Color2 [DarkGray]	1	4					1	1	1	1.2	1.2	1.2	65.33	0.007767	6.0032	15846000	1	-0.402466	-0.423896	-0.349662	-0.00810483	-0.00186399	0.0262189	0.0626883	0.00153968	0.275302	0.254683	0.358865	0.00536963	0.221735	0.125643	-0.146052
+	2.88353	0.428614	Q9Y2W1	Q9Y2W1	Thyroid hormone receptor-associated protein 3	THRAP3	530	sp|Q9Y2W1|TR150_HUMAN Thyroid hormone receptor-associated protein 3 OS=Homo sapiens GN=THRAP3 PE=1 SV=2	Color2 [DarkGray]	1	4					2	2	2	2.3	2.3	2.3	108.66	0	16.041	46315000	2	-0.204915	-0.174497	-0.364016	-0.476828	-0.262571	-0.281751	-0.354274	0.136279	0.340809	0.458296	0.460248	0.126446	0.192839	0.316988	0.0869466
+	2.5412	0.424031	Q96AE4;Q96AE4-2	Q96AE4;Q96AE4-2	Far upstream element-binding protein 1	FUBP1	449	sp|Q96AE4|FUBP1_HUMAN Far upstream element-binding protein 1 OS=Homo sapiens GN=FUBP1 PE=1 SV=3;sp|Q96AE4-2|FUBP1_HUMAN Isoform 2 of Far upstream element-binding protein 1 OS=Homo sapiens GN=FUBP1	Color2 [DarkGray]	1	4					1	1	1	2	2	2	67.56	0	9.0035	11205000	1	-0.24402	-0.324419	-0.0601133	-0.0517438	-0.126034	-0.193634	-0.0387443	-0.111522	0.282694	-0.11798	0.127464	0.236048	0.3422	0.0778968	0.201909
+	2.44078	0.408567	Q9NZM1-5;Q9NZM1-2;Q9NZM1-6;Q9NZM1-3;Q9NZM1	Q9NZM1-5;Q9NZM1-2;Q9NZM1-6;Q9NZM1-3;Q9NZM1	Myoferlin	MYOF	505	sp|Q9NZM1-5|MYOF_HUMAN Isoform 5 of Myoferlin OS=Homo sapiens GN=MYOF;sp|Q9NZM1-2|MYOF_HUMAN Isoform 2 of Myoferlin OS=Homo sapiens GN=MYOF;sp|Q9NZM1-6|MYOF_HUMAN Isoform 6 of Myoferlin OS=Homo sapiens GN=MYOF;sp|Q9NZM1-3|MYOF_HUMAN Isoform 3 of Myoferlin	Color2 [DarkGray]	1	4					1	1	1	0.7	0.7	0.7	179.55	0.006	6.0898	14148000	1	-0.259043	-0.254736	-0.471117	0.00119699	-0.00135695	0.129319	0.242813	0.130238	0.100904	0.0661804	-0.00547396	-0.0787314	0.112486	0.072611	0.214709
+	2.24758	0.402127	P06748-3;P06748;P06748-2	P06748-3;P06748;P06748-2	Nucleophosmin	NPM1	98	sp|P06748-3|NPM_HUMAN Isoform 3 of Nucleophosmin OS=Homo sapiens GN=NPM1;sp|P06748|NPM_HUMAN Nucleophosmin OS=Homo sapiens GN=NPM1 PE=1 SV=2;sp|P06748-2|NPM_HUMAN Isoform 2 of Nucleophosmin OS=Homo sapiens GN=NPM1	Color2 [DarkGray]	1	4					7	7	7	21.6	21.6	21.6	28.4	0	43.034	743300000	9	-0.376901	-0.46103	-0.174056	-0.131754	-0.106129	-0.0439884	0.136906	0.00928866	0.273513	0.217379	0.397579	-0.0487624	0.126468	-0.0299856	0.211473
+	2.26794	0.400103	P06576	P06576	ATP synthase subunit beta, mitochondrial	ATP5B	94	sp|P06576|ATPB_HUMAN ATP synthase subunit beta, mitochondrial OS=Homo sapiens GN=ATP5B PE=1 SV=3	Color2 [DarkGray]	1	4					1	1	1	2.3	2.3	2.3	56.559	0	8.4785	17096000	1	-0.386763	-0.35256	-0.184846	0.258459	0.116903	0.131099	-0.0400589	0.104016	0.16382	-0.0960424	-0.0822142	0.22185	0.125673	0.138805	-0.11814
+	1.61129	0.398846	Q99880;Q96A08	Q99880;Q96A08	Histone H2B type 1-L;Histone H2B type 1-A	HIST1H2BL;HIST1H2BA	447	sp|Q99880|H2B1L_HUMAN Histone H2B type 1-L OS=Homo sapiens GN=HIST1H2BL PE=1 SV=3;sp|Q96A08|H2B1A_HUMAN Histone H2B type 1-A OS=Homo sapiens GN=HIST1H2BA PE=1 SV=3	Color2 [DarkGray]	1	4					4	4	0	26.2	26.2	0	13.952	0	26.648	1992500000	6	-0.0117226	-0.0738525	0.0207739	-0.512065	-0.412883	-0.304436	-0.0972433	-0.252112	-0.214127	0.136662	0.212024	0.0449047	0.391623	0.673579	0.398875
+	2.94324	0.389738	Q96HS1-2;Q96HS1	Q96HS1-2;Q96HS1	Serine/threonine-protein phosphatase PGAM5, mitochondrial	PGAM5	456	sp|Q96HS1-2|PGAM5_HUMAN Isoform 2 of Serine/threonine-protein phosphatase PGAM5, mitochondrial OS=Homo sapiens GN=PGAM5;sp|Q96HS1|PGAM5_HUMAN Serine/threonine-protein phosphatase PGAM5, mitochondrial OS=Homo sapiens GN=PGAM5 PE=1 SV=2	Color2 [DarkGray]	1	4					1	1	1	3.5	3.5	3.5	28.02	0	6.6192	24233000	1	-0.235091	-0.324619	-0.407172	0.330134	-0.0632225	0.174927	0.192441	-0.024243	-0.135401	0.135041	0.0874294	0.0803799	0.07838	-0.0548788	0.165895
+	4.77691	0.388159	Q6P2Q9	Q6P2Q9	Pre-mRNA-processing-splicing factor 8	PRPF8	404	sp|Q6P2Q9|PRP8_HUMAN Pre-mRNA-processing-splicing factor 8 OS=Homo sapiens GN=PRPF8 PE=1 SV=2	Color2 [DarkGray]	1	4					1	1	1	0.3	0.3	0.3	273.6	0.002381	6.5791	11175000	1	-0.18943	-0.198401	-0.145829	-0.132715	-0.0989807	-0.163903	-0.107914	-0.0791519	-0.0161769	0.196547	0.094867	0.223338	0.163304	0.259279	0.195167
+	5.45541	0.382794	Q13247-3;Q13247;Q08170;Q13243-3;Q13243	Q13247-3;Q13247;Q08170	Serine/arginine-rich splicing factor 6;Serine/arginine-rich splicing factor 4	SRSF6;SRSF4	350	sp|Q13247-3|SRSF6_HUMAN Isoform SRP55-3 of Serine/arginine-rich splicing factor 6 OS=Homo sapiens GN=SRSF6;sp|Q13247|SRSF6_HUMAN Serine/arginine-rich splicing factor 6 OS=Homo sapiens GN=SRSF6 PE=1 SV=2;sp|Q08170|SRSF4_HUMAN Serine/arginine-rich splicing f	Color2 [DarkGray]	1	4					3	3	3	9.6	9.6	9.6	38.418	0	18.785	49947000	3	-0.310278	-0.295632	-0.280915	0.0972396	0.0643283	0.298641	0.433162	-0.205799	-0.0975989	-0.0242995	-0.0275906	0.125702	0.0709668	0.054022	0.0980512
+	2.18271	0.378018	O60264	O60264	SWI/SNF-related matrix-associated actin-dependent regulator of chromatin subfamily A member 5	SMARCA5	45	sp|O60264|SMCA5_HUMAN SWI/SNF-related matrix-associated actin-dependent regulator of chromatin subfamily A member 5 OS=Homo sapiens GN=SMARCA5 PE=1 SV=1	Color2 [DarkGray]	1	4					1	1	1	0.8	0.8	0.8	121.9	0.0046729	6.556	14354000	1	-0.308233	-0.443018	-0.22156	0.0391003	0.295641	0.173044	-0.0524143	0.0551201	-0.01098	0.219655	0.0386539	-0.0578083	0.263998	-0.0033802	0.0121828
+	1.96915	0.376818	Q02878	Q02878	60S ribosomal protein L6	RPL6	333	sp|Q02878|RL6_HUMAN 60S ribosomal protein L6 OS=Homo sapiens GN=RPL6 PE=1 SV=3	Color2 [DarkGray]	1	4					4	4	4	10.8	10.8	10.8	32.728	0	24.327	775450000	5	-0.173899	-0.283262	-0.33164	0.102292	0.181622	-0.165899	-0.100658	0.11086	0.0981634	0.0634325	0.043454	0.261841	0.116194	0.219725	-0.142225
+	2.60094	0.373744	Q86XP3-2;Q86XP3	Q86XP3-2;Q86XP3	ATP-dependent RNA helicase DDX42	DDX42	421	sp|Q86XP3-2|DDX42_HUMAN Isoform 2 of ATP-dependent RNA helicase DDX42 OS=Homo sapiens GN=DDX42;sp|Q86XP3|DDX42_HUMAN ATP-dependent RNA helicase DDX42 OS=Homo sapiens GN=DDX42 PE=1 SV=1	Color2 [DarkGray]	1	4					1	1	1	1.2	1.2	1.2	90.067	0.0077071	5.9876	15314000	1	-0.000905355	-0.258012	-0.27358	-0.0965522	-0.0629657	-0.0241302	-0.129388	-0.148513	0.0172488	0.130479	0.0613381	0.231375	0.236597	0.159554	0.157454
+	1.71932	0.372758	P55084	P55084	Trifunctional enzyme subunit beta, mitochondrial;3-ketoacyl-CoA thiolase	HADHB	257	sp|P55084|ECHB_HUMAN Trifunctional enzyme subunit beta, mitochondrial OS=Homo sapiens GN=HADHB PE=1 SV=3	Color2 [DarkGray]	1	4					1	1	1	1.7	1.7	1.7	51.294	0.0045351	6.5226	35454000	2	-0.187067	-0.377476	0.0181931	0.10028	-0.0540325	-0.254206	-0.047433	0.072935	0.260462	-0.274671	-0.0195505	0.0775307	0.254784	0.047922	0.382329
+	1.8995	0.369901	Q01780-2;Q01780	Q01780-2;Q01780	Exosome component 10	EXOSC10	329	sp|Q01780-2|EXOSX_HUMAN Isoform 2 of Exosome component 10 OS=Homo sapiens GN=EXOSC10;sp|Q01780|EXOSX_HUMAN Exosome component 10 OS=Homo sapiens GN=EXOSC10 PE=1 SV=2	Color2 [DarkGray]	1	4					1	1	1	0.9	0.9	0.9	98.088	0.004662	6.5517	6556800	1	-0.372347	0.031305	-0.0187648	-0.0885433	-0.065184	-0.0870126	-0.347136	0.00941626	-0.0125726	-0.0457462	-0.00327619	0.168555	0.366229	0.223256	0.241822
+	2.86103	0.368857	P19338;REV__P19338	P19338	Nucleolin	NCL	160	sp|P19338|NUCL_HUMAN Nucleolin OS=Homo sapiens GN=NCL PE=1 SV=3	Color2 [DarkGray]	1	4					13	13	13	12.7	12.7	12.7	76.613	0	76.743	451570000	14	-0.389779	-0.274365	-0.20239	-0.0419731	-0.0660534	-0.223245	-0.14039	0.161406	0.51349	0.111144	0.232109	0.0287638	0.192859	0.00635147	0.0920734
+	2.60569	0.367999	P83731	P83731	60S ribosomal protein L24	RPL24	319	sp|P83731|RL24_HUMAN 60S ribosomal protein L24 OS=Homo sapiens GN=RPL24 PE=1 SV=1	Color2 [DarkGray]	1	4					3	3	3	10.8	10.8	10.8	17.779	0	19.077	94617000	4	-0.333724	-0.273161	-0.437278	0.0709537	0.162251	0.252771	0.395054	-0.0169512	0.128808	0.150606	-0.179106	0.152402	0.0653747	-0.0967223	-0.0412776
+	2.43381	0.367891	P36542-2;P36542	P36542-2;P36542	ATP synthase subunit gamma, mitochondrial	ATP5C1	204	sp|P36542-2|ATPG_HUMAN Isoform Heart of ATP synthase subunit gamma, mitochondrial OS=Homo sapiens GN=ATP5C1;sp|P36542|ATPG_HUMAN ATP synthase subunit gamma, mitochondrial OS=Homo sapiens GN=ATP5C1 PE=1 SV=1	Color2 [DarkGray]	1	4					4	4	4	12.5	12.5	12.5	32.881	0	27.273	334980000	7	-0.263268	-0.275929	-0.43339	0.428756	0.306823	-0.132792	-0.0685856	0.23552	0.0781	-0.0425093	-0.00750847	0.131574	0.136289	0.026902	-0.119983
+	2.41945	0.367298	Q96GQ7	Q96GQ7	Probable ATP-dependent RNA helicase DDX27	DDX27	454	sp|Q96GQ7|DDX27_HUMAN Probable ATP-dependent RNA helicase DDX27 OS=Homo sapiens GN=DDX27 PE=1 SV=2	Color2 [DarkGray]	1	4					2	2	2	2.5	2.5	2.5	89.834	0	12.08	29536000	2	-0.0628553	-0.216634	-0.152378	0.00719401	-0.0647188	0.0511937	-0.24518	-0.0883022	-0.103632	-0.120413	0.102357	0.209663	0.239556	0.379791	0.0643582
+	1.71299	0.364131	P78371-2;P78371	P78371-2;P78371	T-complex protein 1 subunit beta	CCT2	315	sp|P78371-2|TCPB_HUMAN Isoform 2 of T-complex protein 1 subunit beta OS=Homo sapiens GN=CCT2;sp|P78371|TCPB_HUMAN T-complex protein 1 subunit beta OS=Homo sapiens GN=CCT2 PE=1 SV=4	Color2 [DarkGray]	1	4					1	1	1	2	2	2	52.717	0.0024038	6.6025	14277000	1	0.0487546	-0.361239	-0.215886	-0.149927	-0.247883	-0.00929934	0.389627	-0.00828082	-0.11464	-0.104018	0.0207633	0.205735	0.27992	-0.0175877	0.283962
+	1.995	0.363856	P60842-2;P60842;Q14240;Q14240-2	P60842-2;P60842;Q14240;Q14240-2	Eukaryotic initiation factor 4A-I;Eukaryotic initiation factor 4A-II;Eukaryotic initiation factor 4A-II, N-terminally processed	EIF4A1;EIF4A2	263	sp|P60842-2|IF4A1_HUMAN Isoform 2 of Eukaryotic initiation factor 4A-I OS=Homo sapiens GN=EIF4A1;sp|P60842|IF4A1_HUMAN Eukaryotic initiation factor 4A-I OS=Homo sapiens GN=EIF4A1 PE=1 SV=1;sp|Q14240|IF4A2_HUMAN Eukaryotic initiation factor 4A-II OS=Homo sa	Color2 [DarkGray]	1	4					3	3	3	9.5	9.5	9.5	39.548	0	19.598	221370000	5	-0.316718	0.0503377	-0.348243	0.259331	0.385548	0.0413064	-0.247781	0.12579	-0.370244	0.0226907	-0.237944	0.171779	0.115155	0.181196	0.167797
+	2.15579	0.359093	P17066;P48741	P17066;P48741	Heat shock 70 kDa protein 6;Putative heat shock 70 kDa protein 7	HSPA6;HSPA7	152	sp|P17066|HSP76_HUMAN Heat shock 70 kDa protein 6 OS=Homo sapiens GN=HSPA6 PE=1 SV=2;sp|P48741|HSP77_HUMAN Putative heat shock 70 kDa protein 7 OS=Homo sapiens GN=HSPA7 PE=5 SV=2	Color2 [DarkGray]	1	4					6	1	1	7.8	1.7	1.7	71.027	0	8.2845	189990000	2	-0.246293	-0.267051	-0.0742301	0.00287635	0.179524	-0.266553	0.0127688	-0.153697	0.0649386	0.0506535	0.0441218	0.251041	0.312639	0.0509577	0.0383015
+	1.57788	0.350052	O75475-3;O75475-2;O75475	O75475-3;O75475-2;O75475	PC4 and SFRS1-interacting protein	PSIP1	55	sp|O75475-3|PSIP1_HUMAN Isoform 3 of PC4 and SFRS1-interacting protein OS=Homo sapiens GN=PSIP1;sp|O75475-2|PSIP1_HUMAN Isoform 2 of PC4 and SFRS1-interacting protein OS=Homo sapiens GN=PSIP1;sp|O75475|PSIP1_HUMAN PC4 and SFRS1-interacting protein OS=Homo	Color2 [DarkGray]	1	4					1	1	1	2.4	2.4	2.4	37.267	0.0046296	6.5434	28390000	1	-0.0692973	0.0296951	-0.243347	-0.461208	-0.397716	-0.0344958	-0.0231738	-0.0504021	-0.0377392	0.174016	0.0907235	-0.0437054	0.37148	0.405088	0.290082
+	2.62023	0.347307	O14949	O14949	Cytochrome b-c1 complex subunit 8	UQCRQ	31	sp|O14949|QCR8_HUMAN Cytochrome b-c1 complex subunit 8 OS=Homo sapiens GN=UQCRQ PE=1 SV=4	Color2 [DarkGray]	1	4					1	1	1	12.2	12.2	12.2	9.9062	0	6.8999	7443900	1	-0.334712	-0.250177	-0.174779	0.0856752	-0.0995293	0.169867	0.328996	-0.290707	-0.100719	0.100203	0.189547	-0.0123807	0.221892	0.039894	0.126929
+	2.82947	0.344796	Q00325-2;Q00325	Q00325-2;Q00325	Phosphate carrier protein, mitochondrial	SLC25A3	324	sp|Q00325-2|MPCP_HUMAN Isoform B of Phosphate carrier protein, mitochondrial OS=Homo sapiens GN=SLC25A3;sp|Q00325|MPCP_HUMAN Phosphate carrier protein, mitochondrial OS=Homo sapiens GN=SLC25A3 PE=1 SV=2	Color2 [DarkGray]	1	4					3	3	3	7.2	7.2	7.2	39.958	0	22.27	336190000	5	-0.361385	-0.32313	-0.242533	0.263076	0.220611	0.042532	0.147386	0.0460463	0.119648	-0.0688915	0.0135203	0.0368901	0.141819	0.0553618	-0.0909509
+	1.61361	0.34366	Q9P2E9-2;Q9P2E9;Q9P2E9-3;Q8N4C6-6;Q8N4C6-11;Q8N4C6-4;Q8N4C6-9;Q8N4C6-2;Q8N4C6;Q8N4C6-5;Q8N4C6-10;Q8N4C6-7	Q9P2E9-2;Q9P2E9;Q9P2E9-3	Ribosome-binding protein 1	RRBP1	510	sp|Q9P2E9-2|RRBP1_HUMAN Isoform 1 of Ribosome-binding protein 1 OS=Homo sapiens GN=RRBP1;sp|Q9P2E9|RRBP1_HUMAN Ribosome-binding protein 1 OS=Homo sapiens GN=RRBP1 PE=1 SV=4;sp|Q9P2E9-3|RRBP1_HUMAN Isoform 2 of Ribosome-binding protein 1 OS=Homo sapiens GN=	Color2 [DarkGray]	1	4					12	12	12	18.9	18.9	18.9	152.19	0	74.643	201170000	13	-0.25974	-0.384986	-0.204705	-0.196169	-0.0671141	-0.0197938	-0.0117438	0.0134847	0.309663	0.209903	0.369138	0.17282	0.30145	-0.100405	-0.1318
+	2.39869	0.341167	P25705-2;P25705	P25705-2;P25705	ATP synthase subunit alpha, mitochondrial	ATP5A1	179	sp|P25705-2|ATPA_HUMAN Isoform 2 of ATP synthase subunit alpha, mitochondrial OS=Homo sapiens GN=ATP5A1;sp|P25705|ATPA_HUMAN ATP synthase subunit alpha, mitochondrial OS=Homo sapiens GN=ATP5A1 PE=1 SV=1	Color2 [DarkGray]	1	4					9	9	9	16.5	16.5	16.5	54.493	0	68.602	499820000	12	-0.292802	-0.367742	-0.302791	0.378172	0.280222	-0.00373185	0.0103511	0.062765	0.163245	0.0332802	-0.0411912	0.130366	0.114274	-0.0129072	-0.15151
+	4.0825	0.338212	Q63HN8;Q63HN8-4;Q63HN8-6;Q63HN8-5	Q63HN8;Q63HN8-4	E3 ubiquitin-protein ligase RNF213	RNF213	401	sp|Q63HN8|RN213_HUMAN E3 ubiquitin-protein ligase RNF213 OS=Homo sapiens GN=RNF213 PE=1 SV=3;sp|Q63HN8-4|RN213_HUMAN Isoform 2 of E3 ubiquitin-protein ligase RNF213 OS=Homo sapiens GN=RNF213	Color2 [DarkGray]	1	4					4	4	4	0.7	0.7	0.7	591.4	0	25.359	75841000	5	-0.188653	-0.211991	-0.209963	-0.183225	0.0344297	-0.0382469	-0.281511	0.0587542	0.235769	0.0237038	0.222227	0.106471	0.217794	0.115118	0.0993235
+	2.72911	0.335689	P02545-3;P02545;P02545-2;P02545-6;P02545-5;P02545-4;REV__Q5VX52	P02545-3;P02545;P02545-2;P02545-6;P02545-5;P02545-4	Prelamin-A/C;Lamin-A/C	LMNA	77	sp|P02545-3|LMNA_HUMAN Isoform ADelta10 of Prelamin-A/C OS=Homo sapiens GN=LMNA;sp|P02545|LMNA_HUMAN Prelamin-A/C OS=Homo sapiens GN=LMNA PE=1 SV=1;sp|P02545-2|LMNA_HUMAN Isoform C of Prelamin-A/C OS=Homo sapiens GN=LMNA;sp|P02545-6|LMNA_HUMAN Isoform 6 of	Color2 [DarkGray]	1	4					5	5	5	8.8	8.8	8.8	70.66	0	46.266	168300000	7	-0.224981	-0.309307	-0.247089	-0.00454178	0.277118	-0.0230707	-0.0333961	0.00397644	0.146651	0.0400282	0.0736881	0.218083	0.0788122	0.0335976	-0.02957
+	2.18667	0.332133	P23588	P23588	Eukaryotic translation initiation factor 4B	EIF4B	176	sp|P23588|IF4B_HUMAN Eukaryotic translation initiation factor 4B OS=Homo sapiens GN=EIF4B PE=1 SV=2	Color2 [DarkGray]	1	4					2	2	2	2.6	2.6	2.6	69.15	0	12.119	33090000	2	0.00580667	-0.129577	0.0451715	-0.198155	-0.239098	-0.318271	-0.10602	-0.16219	-0.00937678	-0.157313	0.0452888	0.210142	0.354912	0.193282	0.465397
+	2.62305	0.32698	Q08211	Q08211	ATP-dependent RNA helicase A	DHX9	342	sp|Q08211|DHX9_HUMAN ATP-dependent RNA helicase A OS=Homo sapiens GN=DHX9 PE=1 SV=4	Color2 [DarkGray]	1	4					2	2	2	1.5	1.5	1.5	140.96	0	13.149	45686000	2	-0.240042	-0.231463	-0.428416	0.264634	0.265523	0.0975867	-0.0758704	0.308551	0.104199	-0.0295553	-0.143172	0.0497685	0.0493813	0.0834695	-0.0745944
+	4.44824	0.316892	Q14573	Q14573	Inositol 1,4,5-trisphosphate receptor type 3	ITPR3	368	sp|Q14573|ITPR3_HUMAN Inositol 1,4,5-trisphosphate receptor type 3 OS=Homo sapiens GN=ITPR3 PE=1 SV=2	Color2 [DarkGray]	1	4					2	2	2	0.7	0.7	0.7	304.1	0	11.732	18257000	2	-0.188644	-0.117021	-0.168634	-0.172474	0.0724364	-0.0460157	-0.0939941	0.0180674	0.054638	-0.0281925	0.0346652	0.165787	0.149588	0.199408	0.120386
+	1.81671	0.312064	P52701;P52701-2	P52701;P52701-2	DNA mismatch repair protein Msh6	MSH6	247	sp|P52701|MSH6_HUMAN DNA mismatch repair protein Msh6 OS=Homo sapiens GN=MSH6 PE=1 SV=2;sp|P52701-2|MSH6_HUMAN Isoform GTBP-alt of DNA mismatch repair protein Msh6 OS=Homo sapiens GN=MSH6	Color2 [DarkGray]	1	4					2	2	2	1.3	1.3	1.3	152.78	0	12.746	16751000	2	-0.107271	-0.326913	-0.227996	-0.00662727	-0.0643246	0.0581787	0.117424	-0.169893	0.0655811	0.146441	0.150053	0.282499	0.0941236	-0.0890181	0.0777424
+	1.99125	0.301101	O94906-2;O94906	O94906-2;O94906	Pre-mRNA-processing factor 6	PRPF6	62	sp|O94906-2|PRP6_HUMAN Isoform 2 of Pre-mRNA-processing factor 6 OS=Homo sapiens GN=PRPF6;sp|O94906|PRP6_HUMAN Pre-mRNA-processing factor 6 OS=Homo sapiens GN=PRPF6 PE=1 SV=1	Color2 [DarkGray]	1	4					1	1	1	0.9	0.9	0.9	102.43	0.0074766	5.9276	13140000	1	-0.311756	-0.43039	-0.336531	-0.142099	-0.237611	0.0709085	-0.127582	0.180614	0.42731	0.631029	0.50994	-0.229634	-0.100933	-0.0133953	0.110129
+	1.75949	0.291437	P62917	P62917	60S ribosomal protein L8	RPL8	301	sp|P62917|RL8_HUMAN 60S ribosomal protein L8 OS=Homo sapiens GN=RPL8 PE=1 SV=2	Color2 [DarkGray]	1	4					6	6	6	21.8	21.8	21.8	28.024	0	42.819	992420000	8	-0.226341	-0.321552	0.00916526	-0.083901	-0.0228792	-0.0231376	0.157474	-0.119753	-0.0847335	0.159863	0.10835	0.00898978	0.0528302	0.154434	0.231191
+	1.98332	0.286967	P42285	P42285	Superkiller viralicidic activity 2-like 2	SKIV2L2	218	sp|P42285|SK2L2_HUMAN Superkiller viralicidic activity 2-like 2 OS=Homo sapiens GN=SKIV2L2 PE=1 SV=3	Color2 [DarkGray]	1	4					1	1	1	0.8	0.8	0.8	117.8	0.0076046	5.9608	9810400	1	-0.102216	-0.051973	-0.195083	-0.106161	-0.22777	0.0612816	0.00284042	-0.048266	-0.0109488	-0.0308014	0.0269274	0.0728449	0.0783876	0.357823	0.173115
+	3.31523	0.284128	P39023;Q92901	P39023	60S ribosomal protein L3	RPL3	212	sp|P39023|RL3_HUMAN 60S ribosomal protein L3 OS=Homo sapiens GN=RPL3 PE=1 SV=2	Color2 [DarkGray]	1	4					6	6	6	11.9	11.9	11.9	46.108	0	46.439	1551200000	10	-0.260884	-0.341226	-0.255212	0.245272	0.291246	-0.0880251	0.0896912	0.155346	0.0117693	0.0833063	0.0752983	0.0538321	0.00240993	0.0184078	-0.0812321
+	3.13754	0.272177	Q8IY81	Q8IY81	pre-rRNA processing protein FTSJ3	FTSJ3	424	sp|Q8IY81|SPB1_HUMAN pre-rRNA processing protein FTSJ3 OS=Homo sapiens GN=FTSJ3 PE=1 SV=2	Color2 [DarkGray]	1	4					2	2	2	1.8	1.8	1.8	96.557	0	11.63	24001000	2	-0.156761	-0.151634	-0.0315489	-0.132375	-0.0827612	-0.0812105	-0.0130447	-0.0326437	0.035051	-0.10965	0.121129	0.144256	0.223547	0.124234	0.143412
+	2.77448	0.271965	O96008-2;O96008	O96008-2;O96008	Mitochondrial import receptor subunit TOM40 homolog	TOMM40	70	sp|O96008-2|TOM40_HUMAN Isoform 2 of Mitochondrial import receptor subunit TOM40 homolog OS=Homo sapiens GN=TOMM40;sp|O96008|TOM40_HUMAN Mitochondrial import receptor subunit TOM40 homolog OS=Homo sapiens GN=TOMM40 PE=1 SV=1	Color2 [DarkGray]	1	4					1	1	1	2.7	2.7	2.7	34.441	0	6.7627	35612000	2	-0.269036	-0.0967713	-0.259066	0.140717	-0.0233575	0.159434	-0.0369998	0.116811	-0.0329409	-0.0281134	0.0746269	0.0622339	0.111516	0.0176458	0.0633001
+	5.53944	0.258137	Q9NZI8;Q9NZI8-2	Q9NZI8;Q9NZI8-2	Insulin-like growth factor 2 mRNA-binding protein 1	IGF2BP1	504	sp|Q9NZI8|IF2B1_HUMAN Insulin-like growth factor 2 mRNA-binding protein 1 OS=Homo sapiens GN=IGF2BP1 PE=1 SV=2;sp|Q9NZI8-2|IF2B1_HUMAN Isoform 2 of Insulin-like growth factor 2 mRNA-binding protein 1 OS=Homo sapiens GN=IGF2BP1	Color2 [DarkGray]	1	4					6	6	6	9.9	9.9	9.9	63.48	0	39.39	157220000	7	-0.164335	-0.195757	-0.173935	0.0534353	-0.0155135	0.0978088	0.0640535	-0.00317675	0.0550098	-0.0245228	-0.0135775	0.0746497	0.102301	0.0606374	0.0829229
+	2.48348	0.253556	P61313-2;P61313	P61313-2;P61313	60S ribosomal protein L15	RPL15	270	sp|P61313-2|RL15_HUMAN Isoform 2 of 60S ribosomal protein L15 OS=Homo sapiens GN=RPL15;sp|P61313|RL15_HUMAN 60S ribosomal protein L15 OS=Homo sapiens GN=RPL15 PE=1 SV=2	Color2 [DarkGray]	1	4					1	1	1	6.2	6.2	6.2	16.717	0	6.8971	376190000	1	-0.265872	-0.473402	-0.334612	0.180518	0.358123	0.148235	0.226258	0.00622705	0.257682	0.236892	0.0775743	-0.0892815	-0.113836	-0.15662	-0.0578856
+	2.87658	0.248872	P08238;Q58FF7;Q58FF8	P08238;Q58FF7	Heat shock protein HSP 90-beta;Putative heat shock protein HSP 90-beta-3	HSP90AB1;HSP90AB3P	112	sp|P08238|HS90B_HUMAN Heat shock protein HSP 90-beta OS=Homo sapiens GN=HSP90AB1 PE=1 SV=4;sp|Q58FF7|H90B3_HUMAN Putative heat shock protein HSP 90-beta-3 OS=Homo sapiens GN=HSP90AB3P PE=5 SV=1	Color2 [DarkGray]	1	4					6	6	3	8	8	3.9	83.263	0	38.816	294080000	7	-0.234348	-0.255623	-0.10025	0.102044	0.216264	0.0966667	0.152837	-0.121049	0.0171665	-0.0760438	-0.00619189	0.0153983	0.0339683	0.0787958	0.0803636
+	2.11719	0.236836	Q6YN16-2;Q6YN16	Q6YN16-2;Q6YN16	Hydroxysteroid dehydrogenase-like protein 2	HSDL2	407	sp|Q6YN16-2|HSDL2_HUMAN Isoform 2 of Hydroxysteroid dehydrogenase-like protein 2 OS=Homo sapiens GN=HSDL2;sp|Q6YN16|HSDL2_HUMAN Hydroxysteroid dehydrogenase-like protein 2 OS=Homo sapiens GN=HSDL2 PE=1 SV=1	Color2 [DarkGray]	1	4					1	1	1	2.9	2.9	2.9	37.32	0	7.0529	36710000	2	-0.342732	-0.265359	-0.103713	0.279044	0.138708	0.269828	0.164976	-0.207294	-0.00244872	0.0509704	0.0197481	0.00509008	0.0531219	-0.0643231	0.00438245
+	2.40313	0.234642	P54652	P54652	Heat shock-related 70 kDa protein 2	HSPA2	253	sp|P54652|HSP72_HUMAN Heat shock-related 70 kDa protein 2 OS=Homo sapiens GN=HSPA2 PE=1 SV=1	Color2 [DarkGray]	1	4					9	2	0	12.4	2.7	0	70.02	0	11.9	52425000	2	-0.181502	-0.229949	-0.11216	-0.062571	0.121881	0.0882707	0.130021	-0.201055	0.0276246	0.130019	0.0490032	0.0176282	0.117032	-0.0297923	0.135551
