## Supplementary table 5 for "Mitophagy-related prohibitin 2 is an orthoflavivirus restriction factor targeted for degradation during infection"

### Sheet: Table S5. Enrichment Analysis o
Table S5. Summary of Biological Process (BP) enrichment analysis of orthoflavivirus NS5-host PPIs
source	term_name	Collpased terms	term_id	term_size	effective_domain_size	highlighted	p_adj_color	adjusted_p_value__ALL	query_size__ALL	intersection_size__ALL	p_adj_color	adjusted_p_value__ZIKV	query_size__ZIKV	intersection_size__ZIKV	p_adj_color	adjusted_p_value__USUV	query_size__USUV	intersection_size__USUV	p_adj_color	adjusted_p_value__WNV	query_size__WNV	intersection_size__WNV
GO:BP	aerobic respiration	aerobic respiration	GO:0009060	197	21017	false,true,false,false	0.458412	0.458412	134	7	0.0151774	0.0151774	77	7	0.0535435	0.0535435	64	6	1	1	81	5
GO:BP	alternative mRNA splicing, via spliceosome	alternative mRNA splicing, via spliceosome	GO:0000380	73	21017	true,false,false,false	0.0119984	0.0119984	134	6	0.287779	0.287779	77	4	0.129807	0.129807	64	4	1	1	81	3
GO:BP	biosynthetic process	biosynthetic process	GO:0009058	10675	21017	false,false,false,true	0.00272954	0.00272954	134	95	1	1	77	53	0.852424	0.852424	64	46	0.0305339	0.0305339	81	60
GO:BP	cellular component biogenesis	cellular component biogenesis	GO:0044085	4910	21017	false,false,false,true	0.00109801	0.00109801	134	57	1	1	77	23	1	1	64	21	0.00184457	0.00184457	81	39
GO:BP	chromosome organization	chromosome organization	GO:0051276	628	21017	true,false,false,true	0.000171952	0.000171952	134	18	1	1	77	7	1	1	64	5	3.7e-06	3.7e-06	81	16
GO:BP	cytoplasmic translation	cytoplasmic translation	GO:0002181	160	21017	true,true,true,true	1.32e-21	1.32e-21	134	23	1.04e-15	1.04e-15	77	16	3.77e-17	3.77e-17	64	16	8.46e-11	8.46e-11	81	13
GO:BP	cytoskeleton-dependent intracellular transport	cytoskeleton-dependent intracellular transport	GO:0030705	211	21017	false,true,false,false	0.693735	0.693735	134	7	0.0237314	0.0237314	77	7	1	1	-1	-1	1	1	-1	-1
GO:BP	mitochondrion organization	mitochondrion organization	GO:0007005	427	21017	false,true,false,false	0.156429	0.156429	134	11	0.0495932	0.0495932	77	9	0.0794285	0.0794285	64	8	1	1	81	5
GO:BP	mitophagy	mitophagy	GO:0000423	55	21017	false,false,true,false	0.698063	0.698063	134	4	1	1	77	3	0.0423778	0.0423778	64	4	1	1	81	2
GO:BP	negative regulation of mRNA metabolic process	negative regulation of mRNA metabolic process	GO:1903312	100	21017	false,true,false,false	2.58e-05	2.58e-05	134	9	0.000157174	0.000157174	77	7	0.001068	0.001068	64	6	0.00023272	0.00023272	81	7
GO:BP	negative regulation of nucleobase-containing compound metabolic process	negative regulation of nucleobase-containing compound metabolic process	GO:0045934	1579	21017	true,false,false,false	0.00338391	0.00338391	134	27	0.311863	0.311863	77	16	0.108659	0.108659	64	15	0.0502335	0.0502335	81	18
GO:BP	nucleosome assembly	nucleosome assembly	GO:0006334	115	21017	true,false,false,true	7.46e-10	7.46e-10	134	13	1	1	77	3	1	1	64	3	1.08e-12	1.08e-12	81	13
GO:BP	positive regulation of cellular process	positive regulation of cellular process	GO:0048522	5886	21017	false,false,true,false	0.173255	0.173255	134	58	1	1	77	33	0.034996	0.034996	64	34	1	1	81	37
GO:BP	positive regulation of early endosome to late endosome transport	positive regulation of early endosome to late endosome transport	GO:2000643	8	21017	true,false,false,true	0.0231071	0.0231071	134	3	1	1	-1	-1	1	1	-1	-1	0.00609142	0.00609142	81	3
GO:BP	positive regulation of gene expression	positive regulation of gene expression	GO:0010628	1189	21017	false,true,false,true	1.12e-05	1.12e-05	134	27	0.044063	0.044063	77	15	0.00369352	0.00369352	64	15	0.00456299	0.00456299	81	17
GO:BP	positive regulation of protein localization to early endosome	positive regulation of protein localization to early endosome	GO:1902966	10	21017	true,false,false,false	0.0490541	0.0490541	134	3	1	1	-1	-1	1	1	-1	-1	0.0129805	0.0129805	81	3
GO:BP	proton transmembrane transport	proton transmembrane transport	GO:1902600	161	21017	true,true,true,false	0.00155919	0.00155919	134	9	1.44e-05	1.44e-05	77	9	2.49e-06	2.49e-06	64	9	0.794607	0.794607	81	5
GO:BP	regulation of DNA metabolic process	regulation of DNA metabolic process	GO:0051052	492	21017	false,false,false,true	0.00540995	0.00540995	134	14	1	1	77	7	1	1	64	6	0.0382934	0.0382934	81	10
GO:BP	regulation of mitochondrion organization	regulation of mitochondrion organization	GO:0010821	116	21017	false,false,true,false	1	1	134	5	1	1	77	4	0.0493145	0.0493145	64	5	1	1	81	3
GO:BP	regulation of mRNA metabolic process	regulation of mRNA metabolic process	GO:1903311	303	21017	true,false,true,false	1.72e-07	1.72e-07	134	16	0.00314072	0.00314072	77	9	4.55e-05	4.55e-05	64	10	0.00050904	0.00050904	81	10
GO:BP	regulation of mRNA processing	negative regulation of mRNA metabolic process	GO:0050684	135	21017	false,false,false,true	1.78e-06	1.78e-06	134	11	0.0197057	0.0197057	77	6	0.00619513	0.00619513	64	6	0.00010201	0.00010201	81	8
GO:BP	regulation of mRNA stability	negative regulation of mRNA metabolic process	GO:0043488	173	21017	true,false,false,false	0.0257975	0.0257975	134	8	0.839714	0.839714	77	5	0.00169448	0.00169448	64	7	1	1	81	5
GO:BP	regulation of protein localization to early endosome	positive regulation of protein localization to early endosome	GO:1902965	10	21017	false,false,false,true	0.0490541	0.0490541	134	3	1	1	-1	-1	1	1	-1	-1	0.0129805	0.0129805	81	3
GO:BP	regulation of protein stability	regulation of protein stability	GO:0031647	325	21017	false,true,false,false	0.0761472	0.0761472	134	10	0.0480523	0.0480523	77	8	1	1	64	5	0.517687	0.517687	81	7
GO:BP	regulation of protein ubiquitination	regulation of protein ubiquitination	GO:0031396	198	21017	false,true,false,false	0.06791	0.06791	134	8	0.0156878	0.0156878	77	7	0.612052	0.612052	64	5	1	1	81	4
GO:BP	regulation of signal transduction by p53 class mediator	regulation of signal transduction by p53 class mediator	GO:1901796	110	21017	false,false,true,false	1	1	134	5	1	1	77	3	0.0381624	0.0381624	64	5	1	1	81	3
GO:BP	ribosomal large subunit biogenesis	ribosome biogenesis	GO:0042273	66	21017	false,false,true,true	6.02e-07	6.02e-07	134	9	0.194286	0.194286	77	4	2.09e-06	2.09e-06	64	7	0.000410289	0.000410289	81	6
GO:BP	ribosome biogenesis	ribosome biogenesis	GO:0042254	316	21017	true,true,false,false	3.2e-07	3.2e-07	134	16	0.00443471	0.00443471	77	9	6.76e-05	6.76e-05	64	10	0.00707656	0.00707656	81	9
GO:BP	rRNA metabolic process	rRNA metabolic process	GO:0016072	263	21017	false,false,true,true	2.36e-05	2.36e-05	134	13	0.0972589	0.0972589	77	7	0.00233192	0.00233192	64	8	0.0158022	0.0158022	81	8
