## Supplementary table 6 for "Mitophagy-related prohibitin 2 is an orthoflavivirus restriction factor targeted for degradation during infection"

### Sheet: Table S6. Enrichment Analysis o
Table S6. Cellular Compartments (CC) enrichment analysis of orthoflavivirus NS5-host PPIs
source	term_name	term_id	highlighted	adjusted_p_value	negative_log10_of_adjusted_p_value	term_size	query_size	intersection_size	effective_domain_size	intersections
GO:CC	cytosolic ribosome	GO:0022626	TRUE	4.86e-21	20.3134	117	136	20	22115	RPL12,RPL15,RPL18A,RPL21,RPL23,RPL24,RPL28,RPL3,RPL34,RPL5,RPS11,RPS2,RPS3,RPS6,RSL1D1,RPL26L1,RPL26,RPL6,RPL8,RPLP2
GO:CC	extracellular exosome	GO:0070062	TRUE	1.82e-18	17.7405	2110	136	54	22115	ATP5F1A,ATP5F1B,CHCHD3,DYNC1H1,FH,HSP90AB1,HSPA2,KRT18,LGALS3BP,MYOF,PHB,RAB6A,RARS1,RPL12,RPL23,RPL24,RPL28,RPL3,RPL34,RPL5,RPS11,RPS2,RPS3,SLC25A3,SRSF7,TUBA1A,UGDH,VIM,LAMB1,LAMC1,NCL,RAB10,RPL26L1,RPL26,SERBP1,SQSTM1,SUB1,THRAP3,AGRN,CAD,CCT2,COL18A1,EIF4A1,EZR,RDX,MSN,H3-3B,H2BC13,H4C6,H3C13,H3C12,H3-4,HSPA6,RPLP2
GO:CC	nucleoplasm	GO:0005654	TRUE	5.82e-10	9.2354	4229	136	62	22115	CRNKL1,DDX21,DHX9,HNRNPA0,HP1BP3,HSP90AB1,IGF2BP1,LMNA,MSH6,NPM1,PHB,PRKDC,RARS1,RPL23,RPL5,RPS11,RPS2,RPS3,RPS6,SFPQ,SMARCA5,SRRM2,SRSF1,SRSF6,SRSF4,SRSF7,TRA2A,UGDH,WDR3,ILF3,FUS,KHDRBS1,NCL,NOLC1,NOP2,PRPF6,RPL26,SNRNP200,SNRNP70,SQSTM1,SUB1,THRAP3,CENPV,DDX42,EXOSC10,FTSJ3,FUBP1,H1-0,H1-10,H3-3B,H1-5,H2BC13,H2BC1,H4C6,H3C13,H3C12,H3-4,ITPR3,NOC2L,PRPF8,PSIP1,RPL8
GO:CC	mitochondrial inner membrane	GO:0005743	TRUE	7.19e-07	6.14304	505	136	18	22115	ATP5F1A,ATP5F1B,ATP5F1C,ATP5PB,CHCHD3,NDUFA4,PGAM5,PHB,PHB2,RPS3,SFXN1,SLC25A3,SLC25A5,SLC25A4,SQOR,TOMM40,UQCRQ,HADHB
GO:CC	focal adhesion	GO:0005925	TRUE	2.61e-06	5.58277	423	136	16	22115	NPM1,RPL12,RPL23,RPL3,RPL5,RPS11,RPS2,RPS3,VIM,RAB10,RPL6,EZR,RDX,MSN,RPL8,RPLP2
GO:CC	mitochondrial nucleoid	GO:0042645	TRUE	0.00341718	2.46633	47	136	5	22115	ATP5F1B,HSD17B10,SLC25A5,VDAC2,HADHB
GO:CC	pore complex	GO:0046930	TRUE	0.00617963	2.20904	26	136	4	22115	SLC25A5,SLC25A4,TOMM40,VDAC2
GO:CC	mitochondrial prohibitin complex	GO:0035632	TRUE	0.012598	1.8997	2	136	2	22115	PHB,PHB2
GO:CC	membrane	GO:0016020	TRUE	0.0167491	1.77601	9912	136	84	22115	AIMP2,ALDH3A2,ARCN1,ATP5F1A,ATP5F1B,ATP5F1C,ATP5PB,CHCHD3,COPG1,COPG2,DDX21,DHX9,DPM1,DYNC1H1,FAM120A,HSD17B10,HSD17B12,HSDL2,HSP90AB1,HSPA2,LGALS3BP,LMNA,MYOF,NDUFA4,NPM1,PGAM5,PHB,PHB2,PRKDC,RAB6A,RARS1,RPL12,RPL18A,RPL21,RPL23,RPL24,RPL28,RPL5,RPS11,RPS2,RPS3,RPS6,RSL1D1,SERPINH1,SFXN1,SLC25A3,SLC25A5,SLC25A4,SQOR,TOMM40,TUBA1A,UQCRQ,VIM,WDR3,ILF3,KHDRBS1,NCL,PRPF6,RAB10,RNF213,RPL26,RPL6,RRBP…
GO:CC	eukaryotic translation initiation factor 4F complex	GO:0016281	TRUE	0.0208696	1.68049	13	136	3	22115	EIF4A1,EIF4A2,EIF4B
GO:CC	COPI vesicle coat	GO:0030126	TRUE	0.0208696	1.68049	13	136	3	22115	ARCN1,COPG1,COPG2
GO:CC	laminin-1 complex	GO:0005606	TRUE	0.0376414	1.42433	3	136	2	22115	LAMB1,LAMC1
GO:CC	laminin-10 complex	GO:0043259	TRUE	0.0376414	1.42433	3	136	2	22115	LAMB1,LAMC1
